# Mucosal architecture, microbiota resilience and metabolic disruption reveal holobiont dynamics during bovine respiratory disease

**DOI:** 10.64898/2026.10.02.756151

**Authors:** Sergio Méndez, Güénaelle Derolez, Florence Mompart, Maverick Monie--Ibanes, Thomas Peyret, Marie Corbin, David Bars-Cortina, Fatima-Zohra Sikht, Anne Geffré, Gwendoline Pot, Hortensia Robert, Yves Farizon, Christine Citti, Eric Richard, Laurent Xavier Nouvel, Christine Jansen, Katarzyna Dudek, Christiane Schnee, Eric Baranowski, Gilles Meyer, Mariette Ducatez, Núria Mach

## Abstract

The gut–airway axis is increasingly recognised as an important determinant of respiratory health in livestock. However, the interactions among respiratory infections, microbial communities, mucosal barrier function, and microbial metabolism that underpin this axis remain poorly understood. Here, we combined longitudinal immunological, mucosal, microbiological, and metabolic analyses to characterise host–microbiota interactions during antibiotic treatment and experimental bovine respiratory disease (BRD). We found that the bovine respiratory tract is organised as a hierarchically structured mucosal ecosystem, with compartment-specific mucin expression patterns associated with distinct microbial communities. Within this framework, increasing respiratory pathogen loads were associated with greater clinical severity, oxidative stress, acute inflammation, and targeted alterations in mucosal regulation and microbial composition, while serum amyloid A emerged as the host biomarker most closely reflecting infection intensity. Although infection altered host and microbial states, antimicrobial treatment represented the dominant ecological perturbation. Antibiotic exposure reshaped both respiratory and intestinal microbial communities, reducing diversity, increasing community drift, and driving coordinated ecological transitions across the gut-airway axis that exceeded the effects of infection alone. Importantly, these compositional changes were accompanied by profound reductions in acetate, propionate, butyrate, and valerate, identifying short-chain fatty acids as a major functional consequence of gut microbiota disruption.

Integrative multi-omics analyses revealed that mucosal organisation, microbial diversity, microbial metabolism, and immune activity were embedded within a highly structured gut-airway network. Together, these findings support a holobiont view of BRD in which disease outcomes emerge not only from pathogen-host interactions but also from ecological disturbances that propagate across interconnected mucosal compartments. Notably, antimicrobial treatment affected ecosystem structure and function more than infection itself, highlighting potential trade-offs between pathogen control and microbiota stability. Preserving microbial resilience and its metabolic functions may therefore represent an important component of future strategies to improve respiratory health and disease resilience in cattle.
