## Additional file 2 for "Mucosal architecture, microbiota resilience and metabolic disruption reveal holobiont dynamics during bovine respiratory disease"

Sample_ID	NS_mbovis	NS_bcov	NS_idv	FC_Mbovis	FC_BCoV	FC_IDV	total_nasal_burden	total_fecal_burden	overall_burden
09-D+19-Fcs	8.14e+02	8.33e+04	2.17e+01	NA	2.13e+00	NA	8.41e+04	1.36e+02	8.43e+04
10-D-8-Fcs	0.00e+00	0.00e+00	0.00e+00	NA	NA	NA	0.00e+00	0.00e+00	0.00e+00
12-D-8-Fcs	0.00e+00	0.00e+00	0.00e+00	NA	NA	NA	0.00e+00	0.00e+00	0.00e+00
14-D+9-Fcs	6.20e+00	2.59e+04	0.00e+00	NA	NA	NA	2.59e+04	0.00e+00	2.59e+04
23-D-1-Fcs	0.00e+00	0.00e+00	0.00e+00	NA	NA	NA	0.00e+00	0.00e+00	0.00e+00
07-D+14-Fcs	1.83e+02	1.14e+03	1.29e+04	NA	6.20e+00	NA	1.42e+04	1.59e+06	1.61e+06
09-D-6-Fcs	NA	NA	NA	NA	NA	NA	0.00e+00	0.00e+00	0.00e+00
13-D+9-Fcs	3.78e+04	4.50e+03	1.64e+01	NA	5.26e+00	NA	4.23e+04	1.82e+05	2.24e+05
15-D-1-Fcs	0.00e+00	0.00e+00	0.00e+00	NA	2.50e+00	NA	0.00e+00	3.18e+02	3.18e+02
04-D+19-Fcs	2.59e+00	9.08e+03	0.00e+00	NA	NA	NA	9.08e+03	0.00e+00	9.08e+03
28-D-8-Fcs	0.00e+00	0.00e+00	0.00e+00	NA	NA	NA	0.00e+00	0.00e+00	0.00e+00
08-D-6-Fcs	NA	NA	NA	NA	NA	NA	0.00e+00	0.00e+00	0.00e+00
19-D-4-Fcs	NA	NA	NA	NA	NA	NA	0.00e+00	0.00e+00	0.00e+00
15-D+7-Fcs	0.00e+00	3.99e+07	0.00e+00	NA	4.70e+00	NA	3.99e+07	4.96e+04	3.99e+07
10-D+7-Fcs	1.78e+05	9.74e+06	0.00e+00	NA	4.95e+00	NA	9.92e+06	9.00e+04	1.00e+07
17-D-4-Fcs	NA	NA	NA	NA	NA	NA	0.00e+00	0.00e+00	0.00e+00
14-D+19-Fcs	5.83e+02	1.81e+05	0.00e+00	NA	2.57e+00	NA	1.82e+05	3.68e+02	1.82e+05
10-D+19-Fcs	6.84e+03	2.66e+04	0.00e+00	NA	2.75e+00	NA	3.34e+04	5.56e+02	3.40e+04
25-D-1-Fcs	0.00e+00	0.00e+00	0.00e+00	NA	NA	NA	0.00e+00	0.00e+00	0.00e+00
11-D+7-Fcs	1.24e+06	1.88e+04	2.08e+02	NA	6.54e+00	NA	1.26e+06	3.48e+06	4.74e+06
05-D-1-Fcs	0.00e+00	0.00e+00	0.00e+00	NA	NA	NA	0.00e+00	0.00e+00	0.00e+00
16-D+3-Fcs	0.00e+00	5.13e+05	0.00e+00	NA	NA	NA	5.13e+05	0.00e+00	5.13e+05
20-D+7-Fcs	2.59e+04	1.42e+06	0.00e+00	NA	NA	NA	1.45e+06	0.00e+00	1.45e+06
28-D+9-Fcs	0.00e+00	8.70e+04	0.00e+00	NA	2.42e+00	NA	8.70e+04	2.64e+02	8.73e+04
02-D+19-Fcs	3.76e+04	7.50e+01	1.00e+03	NA	NA	NA	3.87e+04	0.00e+00	3.87e+04
24-D+3-Fcs	0.00e+00	0.00e+00	0.00e+00	NA	NA	NA	0.00e+00	0.00e+00	0.00e+00
26-D-8-Fcs	0.00e+00	0.00e+00	0.00e+00	NA	NA	NA	0.00e+00	0.00e+00	0.00e+00
20-D+3-Fcs	0.00e+00	3.60e+07	0.00e+00	NA	NA	NA	3.60e+07	0.00e+00	3.60e+07
07-D-4-Fcs	NA	NA	NA	NA	NA	NA	0.00e+00	0.00e+00	0.00e+00
17-D+7-Fcs	0.00e+00	1.14e+06	0.00e+00	NA	NA	NA	1.14e+06	0.00e+00	1.14e+06
07-D-1-Fcs	0.00e+00	0.00e+00	0.00e+00	NA	NA	NA	0.00e+00	0.00e+00	0.00e+00
23-D+14-Fcs	8.70e+02	1.57e+05	0.00e+00	NA	5.13e+00	7.13e+00	1.58e+05	1.36e+07	1.37e+07
21-D+7-Fcs	2.19e+01	1.52e+06	0.00e+00	NA	NA	NA	1.52e+06	0.00e+00	1.52e+06
14-D-1-Fcs	0.00e+00	0.00e+00	0.00e+00	NA	NA	NA	0.00e+00	0.00e+00	0.00e+00
21-D+1-Fcs	0.00e+00	0.00e+00	0.00e+00	NA	2.38e+00	NA	0.00e+00	2.38e+02	2.38e+02
01-D-1-Fcs	0.00e+00	0.00e+00	0.00e+00	NA	NA	NA	0.00e+00	0.00e+00	0.00e+00
25-D+3-Fcs	0.00e+00	2.34e+03	0.00e+00	NA	NA	NA	2.34e+03	0.00e+00	2.34e+03
26-D+3-Fcs	0.00e+00	0.00e+00	0.00e+00	NA	NA	NA	0.00e+00	0.00e+00	0.00e+00
25-D-4-Fcs	NA	NA	NA	NA	NA	NA	0.00e+00	0.00e+00	0.00e+00
18-D+1-Fcs	0.00e+00	0.00e+00	0.00e+00	NA	NA	NA	0.00e+00	0.00e+00	0.00e+00
08-D+14-Fcs	2.94e+01	1.56e+05	0.00e+00	NA	NA	NA	1.56e+05	0.00e+00	1.56e+05
12-D+19-Fcs	1.18e+06	0.00e+00	0.00e+00	NA	2.71e+00	NA	1.18e+06	5.19e+02	1.18e+06
27-D+14-Fcs	1.89e+01	0.00e+00	0.00e+00	NA	NA	NA	1.89e+01	0.00e+00	1.89e+01
26-D-1-Fcs	0.00e+00	0.00e+00	0.00e+00	NA	NA	NA	0.00e+00	0.00e+00	0.00e+00
18-D+19-Fcs	4.65e+04	5.57e+04	0.00e+00	NA	2.78e+00	NA	1.02e+05	6.00e+02	1.03e+05
10-D+14-Fcs	1.10e+05	4.05e+03	0.00e+00	NA	2.86e+00	NA	1.14e+05	7.25e+02	1.15e+05
19-D+7-Fcs	7.85e+04	4.25e+07	0.00e+00	NA	5.82e+00	NA	4.26e+07	6.56e+05	4.32e+07
02-D+14-Fcs	8.05e+03	1.09e+02	0.00e+00	NA	3.90e+00	NA	8.16e+03	7.87e+03	1.60e+04
09-D+9-Fcs	2.66e+02	3.46e+06	1.94e+05	NA	4.25e+00	NA	3.65e+06	1.78e+04	3.67e+06
08-D-4-Fcs	NA	NA	NA	NA	NA	NA	0.00e+00	0.00e+00	0.00e+00
06-D-1-Fcs	0.00e+00	0.00e+00	0.00e+00	NA	NA	NA	0.00e+00	0.00e+00	0.00e+00
28-D+3-Fcs	0.00e+00	6.37e+02	0.00e+00	NA	NA	NA	6.37e+02	0.00e+00	6.37e+02
21-D-8-Fcs	0.00e+00	0.00e+00	0.00e+00	NA	NA	NA	0.00e+00	0.00e+00	0.00e+00
24-D-8-Fcs	0.00e+00	0.00e+00	0.00e+00	NA	1.99e+00	NA	0.00e+00	9.88e+01	9.88e+01
23-D-6-Fcs	NA	NA	NA	NA	NA	NA	0.00e+00	0.00e+00	0.00e+00
22-D-1-Fcs	0.00e+00	0.00e+00	0.00e+00	NA	NA	NA	0.00e+00	0.00e+00	0.00e+00
11-D+19-Fcs	0.00e+00	1.33e+03	1.62e+02	NA	3.00e+00	NA	1.49e+03	9.95e+02	2.49e+03
22-D-4-Fcs	NA	NA	NA	NA	NA	NA	0.00e+00	0.00e+00	0.00e+00
08-D-1-Fcs	0.00e+00	0.00e+00	0.00e+00	NA	NA	NA	0.00e+00	0.00e+00	0.00e+00
03-D+1-Fcs	0.00e+00	0.00e+00	0.00e+00	NA	NA	NA	0.00e+00	0.00e+00	0.00e+00
06-D-6-Fcs	NA	NA	NA	NA	NA	NA	0.00e+00	0.00e+00	0.00e+00
24-D+14-Fcs	8.83e+03	2.12e+04	0.00e+00	NA	2.26e+00	NA	3.00e+04	1.80e+02	3.02e+04
10-D+3-Fcs	7.38e+00	3.21e+07	0.00e+00	NA	NA	NA	3.21e+07	0.00e+00	3.21e+07
02-D+3-Fcs	1.24e+02	8.88e+06	4.62e+02	NA	NA	NA	8.88e+06	0.00e+00	8.88e+06
16-D+14-Fcs	2.30e+00	5.16e+05	0.00e+00	NA	NA	NA	5.16e+05	0.00e+00	5.16e+05
28-D+19-Fcs	0.00e+00	0.00e+00	0.00e+00	NA	NA	NA	0.00e+00	0.00e+00	0.00e+00
11-D-4-Fcs	NA	NA	NA	NA	NA	NA	0.00e+00	0.00e+00	0.00e+00
08-D+1-Fcs	0.00e+00	5.99e+03	5.73e+02	NA	NA	NA	6.56e+03	0.00e+00	6.56e+03
22-D-8-Fcs	0.00e+00	0.00e+00	0.00e+00	NA	NA	NA	0.00e+00	0.00e+00	0.00e+00
23-D+9-Fcs	7.22e+04	1.19e+06	0.00e+00	NA	4.25e+00	NA	1.26e+06	1.79e+04	1.28e+06
26-D-4-Fcs	NA	NA	NA	NA	NA	NA	0.00e+00	0.00e+00	0.00e+00
05-D+7-Fcs	3.47e+04	4.89e+04	1.27e+02	NA	5.40e+00	NA	8.37e+04	2.53e+05	3.37e+05
27-D+7-Fcs	4.53e+00	2.06e+02	0.00e+00	NA	2.84e+00	NA	2.11e+02	6.95e+02	9.06e+02
08-D+9-Fcs	5.28e+04	2.55e+06	1.78e+01	NA	4.99e+00	NA	2.60e+06	9.84e+04	2.70e+06
11-D+14-Fcs	4.89e+03	1.86e+02	1.81e+07	NA	3.52e+00	NA	1.81e+07	3.33e+03	1.81e+07
17-D+3-Fcs	0.00e+00	0.00e+00	0.00e+00	NA	NA	NA	0.00e+00	0.00e+00	0.00e+00
20-D+14-Fcs	2.73e+01	7.47e+02	0.00e+00	NA	NA	NA	7.74e+02	0.00e+00	7.74e+02
15-D+14-Fcs	7.82e+02	1.28e+06	0.00e+00	NA	3.63e+00	NA	1.28e+06	4.26e+03	1.29e+06
09-D+7-Fcs	1.22e+02	2.65e+05	3.93e+03	NA	5.57e+00	NA	2.69e+05	3.73e+05	6.42e+05
25-D+9-Fcs	3.06e+04	1.30e+03	0.00e+00	NA	6.57e+00	NA	3.19e+04	3.70e+06	3.73e+06
07-D+19-Fcs	0.00e+00	0.00e+00	0.00e+00	NA	1.95e+00	NA	0.00e+00	8.90e+01	8.90e+01
12-D+1-Fcs	1.81e+00	1.22e+07	2.54e+02	NA	NA	NA	1.22e+07	0.00e+00	1.22e+07
03-D+9-Fcs	1.28e+04	2.39e+04	0.00e+00	NA	3.45e+00	NA	3.67e+04	2.83e+03	3.95e+04
15-D+3-Fcs	0.00e+00	1.25e+04	0.00e+00	NA	NA	NA	1.25e+04	0.00e+00	1.25e+04
24-D+1-Fcs	0.00e+00	0.00e+00	0.00e+00	NA	NA	NA	0.00e+00	0.00e+00	0.00e+00
08-D+3-Fcs	7.66e-01	2.75e+07	3.63e+02	NA	NA	NA	2.75e+07	0.00e+00	2.75e+07
12-D-4-Fcs	NA	NA	NA	NA	NA	NA	0.00e+00	0.00e+00	0.00e+00
01-D+14-Fcs	1.69e+01	1.45e+03	7.27e+06	NA	3.20e+00	NA	7.27e+06	1.57e+03	7.27e+06
14-D+3-Fcs	7.30e+05	1.56e+08	1.28e+03	NA	3.45e+00	NA	1.57e+08	2.82e+03	1.57e+08
24-D+7-Fcs	1.56e+01	2.51e+06	0.00e+00	NA	NA	NA	2.51e+06	0.00e+00	2.51e+06
26-D+14-Fcs	0.00e+00	5.02e+02	0.00e+00	NA	NA	NA	5.02e+02	0.00e+00	5.02e+02
10-D-1-Fcs	0.00e+00	0.00e+00	0.00e+00	NA	2.26e+00	NA	0.00e+00	1.83e+02	1.83e+02
18-D-4-Fcs	NA	NA	NA	NA	NA	NA	0.00e+00	0.00e+00	0.00e+00
17-D+1-Fcs	0.00e+00	0.00e+00	0.00e+00	NA	NA	NA	0.00e+00	0.00e+00	0.00e+00
01-D-6-Fcs	NA	NA	NA	NA	NA	NA	0.00e+00	0.00e+00	0.00e+00
04-D-6-Fcs	NA	NA	NA	NA	NA	NA	0.00e+00	0.00e+00	0.00e+00
24-D-1-Fcs	0.00e+00	0.00e+00	0.00e+00	NA	NA	NA	0.00e+00	0.00e+00	0.00e+00
03-D+7-Fcs	5.03e+05	2.87e+05	2.87e+01	NA	5.01e+00	NA	7.90e+05	1.03e+05	8.93e+05
14-D+7-Fcs	2.04e+05	6.84e+04	0.00e+00	NA	5.77e+00	NA	2.72e+05	5.94e+05	8.67e+05
05-D+14-Fcs	1.62e+01	1.26e+02	4.01e+02	NA	4.16e+00	NA	5.43e+02	1.44e+04	1.49e+04
24-D-4-Fcs	NA	NA	NA	NA	NA	NA	0.00e+00	0.00e+00	0.00e+00
10-D-6-Fcs	NA	NA	NA	NA	NA	NA	0.00e+00	0.00e+00	0.00e+00
18-D+7-Fcs	8.39e+04	1.29e+05	0.00e+00	NA	3.49e+00	NA	2.13e+05	3.10e+03	2.16e+05
12-D-1-Fcs	0.00e+00	0.00e+00	0.00e+00	NA	NA	NA	0.00e+00	0.00e+00	0.00e+00
21-D+19-Fcs	3.76e+02	2.78e+02	0.00e+00	NA	2.87e+00	NA	6.54e+02	7.35e+02	1.39e+03
19-D+9-Fcs	6.21e+06	6.98e+05	0.00e+00	NA	4.39e+00	NA	6.91e+06	2.47e+04	6.93e+06
25-D+7-Fcs	9.82e+03	7.96e+02	0.00e+00	NA	7.41e+00	NA	1.06e+04	2.57e+07	2.58e+07
12-D+14-Fcs	1.54e+03	4.93e+02	0.00e+00	NA	4.17e+00	NA	2.03e+03	1.46e+04	1.67e+04
26-D+19-Fcs	0.00e+00	0.00e+00	0.00e+00	NA	2.82e+00	NA	0.00e+00	6.55e+02	6.55e+02
07-D+1-Fcs	0.00e+00	1.82e+07	1.95e+03	NA	NA	NA	1.82e+07	0.00e+00	1.82e+07
03-D+19-Fcs	0.00e+00	2.62e+02	0.00e+00	NA	NA	NA	2.62e+02	0.00e+00	2.62e+02
14-D+1-Fcs	0.00e+00	1.02e+08	5.73e+01	NA	4.31e+00	NA	1.02e+08	2.02e+04	1.02e+08
16-D+7-Fcs	0.00e+00	1.07e+05	0.00e+00	NA	4.12e+00	NA	1.07e+05	1.32e+04	1.20e+05
20-D-4-Fcs	NA	NA	NA	NA	NA	NA	0.00e+00	0.00e+00	0.00e+00
17-D+14-Fcs	2.98e+01	1.19e+04	0.00e+00	NA	4.74e+00	NA	1.19e+04	5.44e+04	6.64e+04
04-D-4-Fcs	NA	NA	NA	NA	NA	NA	0.00e+00	0.00e+00	0.00e+00
07-D+7-Fcs	3.29e+05	1.88e+06	3.34e+02	NA	7.06e+00	NA	2.21e+06	1.15e+07	1.37e+07
08-D+19-Fcs	8.47e+02	2.57e+03	0.00e+00	NA	1.96e+00	NA	3.42e+03	9.06e+01	3.51e+03
02-D-1-Fcs	0.00e+00	0.00e+00	0.00e+00	NA	2.57e+00	NA	0.00e+00	3.67e+02	3.67e+02
07-D+3-Fcs	0.00e+00	2.29e+05	1.29e+04	NA	2.57e+00	NA	2.42e+05	3.73e+02	2.42e+05
26-D-6-Fcs	NA	NA	NA	NA	NA	NA	0.00e+00	0.00e+00	0.00e+00
01-D+1-Fcs	0.00e+00	5.97e+02	0.00e+00	NA	NA	NA	5.97e+02	0.00e+00	5.97e+02
02-D-6-Fcs	NA	NA	NA	NA	NA	NA	0.00e+00	0.00e+00	0.00e+00
04-D+1-Fcs	0.00e+00	4.19e+05	8.65e+01	NA	NA	NA	4.19e+05	0.00e+00	4.19e+05
18-D-8-Fcs	0.00e+00	0.00e+00	0.00e+00	NA	NA	NA	0.00e+00	0.00e+00	0.00e+00
21-D+9-Fcs	0.00e+00	9.56e+05	0.00e+00	NA	3.20e+00	NA	9.56e+05	1.57e+03	9.58e+05
01-D+9-Fcs	3.51e+02	5.07e+05	1.08e+02	NA	5.60e+00	NA	5.07e+05	3.95e+05	9.02e+05
16-D-6-Fcs	NA	NA	NA	NA	NA	NA	0.00e+00	0.00e+00	0.00e+00
06-D+19-Fcs	1.26e+01	3.14e+02	0.00e+00	NA	2.24e+00	NA	3.27e+02	1.75e+02	5.01e+02
20-D-8-Fcs	0.00e+00	0.00e+00	0.00e+00	NA	2.36e+00	NA	0.00e+00	2.28e+02	2.28e+02
05-D-6-Fcs	NA	NA	NA	NA	NA	NA	0.00e+00	0.00e+00	0.00e+00
21-D-1-Fcs	0.00e+00	0.00e+00	0.00e+00	NA	NA	NA	0.00e+00	0.00e+00	0.00e+00
18-D-6-Fcs	NA	NA	NA	NA	NA	NA	0.00e+00	0.00e+00	0.00e+00
09-D-4-Fcs	NA	NA	NA	NA	NA	NA	0.00e+00	0.00e+00	0.00e+00
02-D+1-Fcs	0.00e+00	2.14e+05	1.43e+02	NA	NA	NA	2.14e+05	0.00e+00	2.14e+05
09-D-1-Fcs	0.00e+00	0.00e+00	0.00e+00	NA	NA	NA	0.00e+00	0.00e+00	0.00e+00
20-D+1-Fcs	0.00e+00	1.08e+03	0.00e+00	NA	NA	NA	1.08e+03	0.00e+00	1.08e+03
16-D+1-Fcs	3.49e-01	0.00e+00	0.00e+00	NA	NA	NA	3.49e-01	0.00e+00	3.49e-01
16-D+19-Fcs	2.92e+02	1.01e+04	0.00e+00	NA	NA	NA	1.04e+04	0.00e+00	1.04e+04
13-D+19-Fcs	4.02e-01	0.00e+00	0.00e+00	NA	NA	NA	4.02e-01	0.00e+00	4.02e-01
17-D-6-Fcs	NA	NA	NA	NA	NA	NA	0.00e+00	0.00e+00	0.00e+00
06-D+7-Fcs	2.54e+01	1.64e+05	1.38e+02	NA	6.80e+00	NA	1.64e+05	6.32e+06	6.48e+06
26-D+7-Fcs	1.76e+00	3.62e+05	0.00e+00	NA	3.13e+00	NA	3.62e+05	1.36e+03	3.63e+05
06-D+1-Fcs	0.00e+00	9.19e+05	1.39e+03	NA	NA	NA	9.20e+05	0.00e+00	9.20e+05
02-D+7-Fcs	1.45e+05	1.93e+03	1.43e+02	NA	5.87e+00	NA	1.47e+05	7.37e+05	8.84e+05
14-D-6-Fcs	NA	NA	NA	NA	NA	NA	0.00e+00	0.00e+00	0.00e+00
08-D+7-Fcs	8.36e+04	1.47e+07	2.25e+02	NA	5.28e+00	NA	1.48e+07	1.91e+05	1.50e+07
12-D-6-Fcs	NA	NA	NA	NA	NA	NA	0.00e+00	0.00e+00	0.00e+00
12-D+3-Fcs	1.61e+03	3.16e+04	1.34e+01	NA	3.27e+00	NA	3.32e+04	1.87e+03	3.51e+04
20-D+9-Fcs	2.23e+04	7.47e+02	0.00e+00	NA	NA	NA	2.30e+04	0.00e+00	2.30e+04
09-D+3-Fcs	2.72e+04	1.45e+05	4.30e+03	NA	3.40e+00	NA	1.76e+05	2.54e+03	1.79e+05
10-D+9-Fcs	4.99e+03	9.38e+05	0.00e+00	NA	5.88e+00	NA	9.43e+05	7.52e+05	1.70e+06
15-D+1-Fcs	0.00e+00	0.00e+00	0.00e+00	NA	NA	NA	0.00e+00	0.00e+00	0.00e+00
19-D+3-Fcs	0.00e+00	3.45e+06	0.00e+00	NA	NA	NA	3.45e+06	0.00e+00	3.45e+06
13-D+7-Fcs	1.37e+03	3.15e+05	0.00e+00	NA	7.86e+00	NA	3.16e+05	7.23e+07	7.26e+07
15-D+19-Fcs	7.92e+00	2.27e+03	0.00e+00	NA	2.58e+00	NA	2.28e+03	3.81e+02	2.66e+03
16-D-4-Fcs	NA	NA	NA	NA	NA	NA	0.00e+00	0.00e+00	0.00e+00
26-D+1-Fcs	0.00e+00	0.00e+00	0.00e+00	NA	NA	NA	0.00e+00	0.00e+00	0.00e+00
16-D+9-Fcs	5.56e+02	1.75e+06	0.00e+00	NA	5.64e+00	NA	1.75e+06	4.32e+05	2.18e+06
01-D+19-Fcs	0.00e+00	3.87e+03	0.00e+00	NA	NA	NA	3.87e+03	0.00e+00	3.87e+03
05-D+19-Fcs	0.00e+00	0.00e+00	0.00e+00	NA	NA	NA	0.00e+00	0.00e+00	0.00e+00
27-D-1-Fcs	0.00e+00	0.00e+00	0.00e+00	NA	NA	NA	0.00e+00	0.00e+00	0.00e+00
11-D+3-Fcs	7.73e+01	3.56e+07	2.23e+02	NA	NA	NA	3.56e+07	0.00e+00	3.56e+07
04-D+7-Fcs	1.27e+02	5.46e+04	3.10e+01	NA	4.45e+00	NA	5.48e+04	2.83e+04	8.30e+04
28-D+7-Fcs	3.69e+00	1.10e+05	0.00e+00	NA	NA	NA	1.10e+05	0.00e+00	1.10e+05
21-D+14-Fcs	1.24e+01	9.61e+01	0.00e+00	NA	4.23e+00	7.43e+00	1.08e+02	2.70e+07	2.70e+07
15-D+9-Fcs	1.91e+02	6.84e+04	0.00e+00	NA	3.53e+00	NA	6.86e+04	3.35e+03	7.19e+04
24-D+9-Fcs	8.58e+05	3.41e+07	0.00e+00	NA	NA	NA	3.50e+07	0.00e+00	3.50e+07
03-D+3-Fcs	8.08e+00	8.37e+07	0.00e+00	NA	2.45e+00	NA	8.37e+07	2.79e+02	8.37e+07
19-D+14-Fcs	6.34e+01	1.36e+03	0.00e+00	NA	3.61e+00	NA	1.42e+03	4.09e+03	5.51e+03
01-D+7-Fcs	2.55e+03	1.83e+05	1.97e+02	NA	4.19e+00	NA	1.86e+05	1.54e+04	2.01e+05
22-D+7-Fcs	4.03e+05	1.59e+07	0.00e+00	NA	4.53e+00	NA	1.63e+07	3.36e+04	1.63e+07
15-D-6-Fcs	NA	NA	NA	NA	NA	NA	0.00e+00	0.00e+00	0.00e+00
19-D+19-Fcs	1.83e+00	1.00e+03	0.00e+00	NA	2.61e+00	NA	1.00e+03	4.11e+02	1.41e+03
03-D+14-Fcs	0.00e+00	3.91e+04	2.61e+01	NA	3.14e+00	NA	3.91e+04	1.38e+03	4.05e+04
06-D-4-Fcs	NA	NA	NA	NA	NA	NA	0.00e+00	0.00e+00	0.00e+00
13-D-4-Fcs	NA	NA	NA	NA	NA	NA	0.00e+00	0.00e+00	0.00e+00
13-D-1-Fcs	0.00e+00	0.00e+00	0.00e+00	NA	NA	NA	0.00e+00	0.00e+00	0.00e+00
01-D-4-Fcs	NA	NA	NA	NA	NA	NA	0.00e+00	0.00e+00	0.00e+00
22-D+1-Fcs	0.00e+00	0.00e+00	0.00e+00	NA	2.65e+00	NA	0.00e+00	4.47e+02	4.47e+02
19-D-1-Fcs	0.00e+00	0.00e+00	0.00e+00	NA	NA	NA	0.00e+00	0.00e+00	0.00e+00
25-D+19-Fcs	5.91e+03	3.27e+04	0.00e+00	NA	3.79e+00	NA	3.86e+04	6.11e+03	4.47e+04
24-D+19-Fcs	1.44e+01	4.49e+05	0.00e+00	NA	NA	NA	4.49e+05	0.00e+00	4.49e+05
25-D-8-Fcs	0.00e+00	0.00e+00	0.00e+00	NA	NA	NA	0.00e+00	0.00e+00	0.00e+00
27-D-4-Fcs	NA	NA	NA	NA	NA	NA	0.00e+00	0.00e+00	0.00e+00
06-D+3-Fcs	0.00e+00	1.63e+07	2.60e+03	NA	4.27e+00	NA	1.63e+07	1.86e+04	1.63e+07
23-D-4-Fcs	NA	NA	NA	NA	NA	NA	0.00e+00	0.00e+00	0.00e+00
05-D+1-Fcs	0.00e+00	4.67e+04	0.00e+00	NA	NA	NA	4.67e+04	0.00e+00	4.67e+04
26-D+9-Fcs	4.82e+05	4.90e+06	0.00e+00	NA	3.37e+00	NA	5.38e+06	2.36e+03	5.38e+06
11-D+1-Fcs	0.00e+00	5.35e+04	4.48e+02	NA	NA	NA	5.39e+04	0.00e+00	5.39e+04
03-D-4-Fcs	NA	NA	NA	NA	NA	NA	0.00e+00	0.00e+00	0.00e+00
04-D-1-Fcs	0.00e+00	0.00e+00	0.00e+00	NA	NA	NA	0.00e+00	0.00e+00	0.00e+00
04-D+14-Fcs	4.98e-01	1.90e+04	7.67e+02	NA	NA	NA	1.98e+04	0.00e+00	1.98e+04
13-D+3-Fcs	7.31e+00	3.53e+07	0.00e+00	NA	NA	NA	3.53e+07	0.00e+00	3.53e+07
21-D+3-Fcs	0.00e+00	5.59e+03	0.00e+00	NA	NA	NA	5.59e+03	0.00e+00	5.59e+03
01-D+3-Fcs	0.00e+00	5.99e+06	1.11e+03	NA	2.46e+00	NA	5.99e+06	2.88e+02	5.99e+06
28-D-6-Fcs	NA	NA	NA	NA	NA	NA	0.00e+00	0.00e+00	0.00e+00
20-D-6-Fcs	NA	NA	NA	NA	NA	NA	0.00e+00	0.00e+00	0.00e+00
13-D+14-Fcs	2.94e+03	1.09e+03	0.00e+00	NA	3.91e+00	NA	4.03e+03	8.16e+03	1.22e+04
27-D+9-Fcs	0.00e+00	7.60e+04	0.00e+00	NA	3.05e+00	NA	7.60e+04	1.12e+03	7.71e+04
06-D+9-Fcs	1.61e+00	3.48e+04	0.00e+00	NA	7.09e+00	NA	3.48e+04	1.24e+07	1.24e+07
27-D+19-Fcs	3.04e+01	0.00e+00	0.00e+00	NA	3.13e+00	1.72e+00	3.04e+01	1.42e+03	1.45e+03
12-D+7-Fcs	3.65e+06	2.03e+03	3.05e+01	NA	5.61e+00	NA	3.65e+06	4.12e+05	4.06e+06
21-D-4-Fcs	NA	NA	NA	NA	NA	NA	0.00e+00	0.00e+00	0.00e+00
03-D-1-Fcs	0.00e+00	0.00e+00	0.00e+00	NA	2.48e+00	NA	0.00e+00	3.03e+02	3.03e+02
28-D+14-Fcs	4.55e+02	4.51e+04	2.52e+01	NA	2.58e+00	NA	4.56e+04	3.77e+02	4.60e+04
24-D-6-Fcs	NA	NA	NA	NA	NA	NA	0.00e+00	0.00e+00	0.00e+00
17-D+19-Fcs	2.92e+00	1.76e+03	0.00e+00	NA	NA	NA	1.76e+03	0.00e+00	1.76e+03
05-D+9-Fcs	8.50e+01	1.06e+02	7.84e+02	NA	3.35e+00	NA	9.75e+02	2.21e+03	3.19e+03
22-D+9-Fcs	1.94e+04	9.37e+04	0.00e+00	NA	6.50e+00	NA	1.13e+05	3.15e+06	3.26e+06
16-D-1-Fcs	0.00e+00	0.00e+00	0.00e+00	NA	NA	NA	0.00e+00	0.00e+00	0.00e+00
18-D+3-Fcs	0.00e+00	0.00e+00	0.00e+00	NA	NA	NA	0.00e+00	0.00e+00	0.00e+00
07-D-6-Fcs	NA	NA	NA	NA	NA	NA	0.00e+00	0.00e+00	0.00e+00
05-D-4-Fcs	NA	NA	NA	NA	NA	NA	0.00e+00	0.00e+00	0.00e+00
14-D+14-Fcs	6.46e+02	1.52e+04	0.00e+00	NA	NA	NA	1.58e+04	0.00e+00	1.58e+04
21-D-6-Fcs	NA	NA	NA	NA	NA	NA	0.00e+00	0.00e+00	0.00e+00
19-D-6-Fcs	NA	NA	NA	NA	NA	NA	0.00e+00	0.00e+00	0.00e+00
28-D-1-Fcs	0.00e+00	0.00e+00	0.00e+00	NA	NA	NA	0.00e+00	0.00e+00	0.00e+00
10-D-4-Fcs	NA	NA	NA	NA	NA	NA	0.00e+00	0.00e+00	0.00e+00
28-D+1-Fcs	0.00e+00	0.00e+00	0.00e+00	NA	NA	NA	0.00e+00	0.00e+00	0.00e+00
20-D-1-Fcs	0.00e+00	0.00e+00	0.00e+00	NA	NA	NA	0.00e+00	0.00e+00	0.00e+00
13-D-6-Fcs	NA	NA	NA	NA	NA	NA	0.00e+00	0.00e+00	0.00e+00
11-D+9-Fcs	5.71e+06	1.11e+03	1.32e+01	NA	NA	NA	5.71e+06	0.00e+00	5.71e+06
07-D+9-Fcs	2.88e+03	7.30e+03	0.00e+00	NA	4.40e+00	NA	1.02e+04	2.52e+04	3.54e+04
27-D+1-Fcs	0.00e+00	0.00e+00	0.00e+00	NA	NA	NA	0.00e+00	0.00e+00	0.00e+00
13-D+1-Fcs	0.00e+00	9.22e+05	1.77e+01	NA	NA	NA	9.22e+05	0.00e+00	9.22e+05
19-D+1-Fcs	0.00e+00	0.00e+00	0.00e+00	NA	2.36e+00	NA	0.00e+00	2.28e+02	2.28e+02
05-D+3-Fcs	0.00e+00	3.70e+04	1.47e+02	NA	3.23e+00	NA	3.71e+04	1.70e+03	3.88e+04
27-D+3-Fcs	0.00e+00	3.49e+07	0.00e+00	NA	2.81e+00	NA	3.49e+07	6.46e+02	3.49e+07
18-D-1-Fcs	0.00e+00	0.00e+00	0.00e+00	NA	NA	NA	0.00e+00	0.00e+00	0.00e+00
23-D+3-Fcs	0.00e+00	0.00e+00	0.00e+00	NA	NA	NA	0.00e+00	0.00e+00	0.00e+00
22-D+3-Fcs	1.74e+03	0.00e+00	0.00e+00	NA	3.51e+00	NA	1.74e+03	3.25e+03	4.99e+03
18-D+14-Fcs	2.88e+08	2.55e+05	0.00e+00	NA	NA	NA	2.88e+08	0.00e+00	2.88e+08
15-D-4-Fcs	NA	NA	NA	NA	NA	NA	0.00e+00	0.00e+00	0.00e+00
10-D+1-Fcs	0.00e+00	1.88e+07	2.75e+02	NA	2.81e+00	NA	1.88e+07	6.52e+02	1.88e+07
02-D-4-Fcs	NA	NA	NA	NA	NA	NA	0.00e+00	0.00e+00	0.00e+00
11-D-1-Fcs	0.00e+00	0.00e+00	0.00e+00	NA	2.34e+00	NA	0.00e+00	2.18e+02	2.18e+02
20-D+19-Fcs	2.73e+00	0.00e+00	0.00e+00	NA	3.77e+00	NA	2.73e+00	5.94e+03	5.94e+03
18-D+9-Fcs	4.77e+04	4.99e+05	0.00e+00	NA	3.86e+00	NA	5.47e+05	7.28e+03	5.54e+05
28-D-4-Fcs	NA	NA	NA	NA	NA	NA	0.00e+00	0.00e+00	0.00e+00
23-D+7-Fcs	1.64e+02	3.20e+05	0.00e+00	NA	4.07e+00	NA	3.20e+05	1.18e+04	3.32e+05
23-D+1-Fcs	0.00e+00	0.00e+00	0.00e+00	NA	2.33e+00	NA	0.00e+00	2.16e+02	2.16e+02
12-D+9-Fcs	2.60e+06	1.24e+05	2.94e+01	NA	5.74e+00	NA	2.72e+06	5.55e+05	3.28e+06
09-D+1-Fcs	0.00e+00	5.20e+05	2.81e+02	NA	2.63e+00	NA	5.20e+05	4.24e+02	5.21e+05
17-D+9-Fcs	1.78e+01	7.18e+04	0.00e+00	NA	3.43e+00	NA	7.18e+04	2.70e+03	7.45e+04
27-D-8-Fcs	0.00e+00	0.00e+00	0.00e+00	NA	NA	NA	0.00e+00	0.00e+00	0.00e+00
13-D-8-Fcs	0.00e+00	0.00e+00	0.00e+00	NA	NA	NA	0.00e+00	0.00e+00	0.00e+00
08-D-8-Fcs	0.00e+00	0.00e+00	0.00e+00	NA	NA	NA	0.00e+00	0.00e+00	0.00e+00
14-D-4-Fcs	NA	NA	NA	NA	NA	NA	0.00e+00	0.00e+00	0.00e+00
14-D-8-Fcs	0.00e+00	0.00e+00	0.00e+00	NA	NA	NA	0.00e+00	0.00e+00	0.00e+00
15-D-8-Fcs	0.00e+00	0.00e+00	0.00e+00	NA	NA	NA	0.00e+00	0.00e+00	0.00e+00
02-D-8-Fcs	0.00e+00	0.00e+00	0.00e+00	NA	NA	NA	0.00e+00	0.00e+00	0.00e+00
06-D-8-Fcs	0.00e+00	0.00e+00	0.00e+00	NA	NA	NA	0.00e+00	0.00e+00	0.00e+00
04-D+3-Fcs	3.60e+03	2.10e+08	1.83e+01	NA	3.03e+00	NA	2.10e+08	1.08e+03	2.10e+08
22-D+19-Fcs	7.31e+00	4.05e+03	0.00e+00	NA	NA	NA	4.06e+03	0.00e+00	4.06e+03
17-D-8-Fcs	0.00e+00	0.00e+00	0.00e+00	NA	NA	NA	0.00e+00	0.00e+00	0.00e+00
16-D-8-Fcs	0.00e+00	0.00e+00	0.00e+00	NA	NA	NA	0.00e+00	0.00e+00	0.00e+00
17-D-1-Fcs	0.00e+00	0.00e+00	0.00e+00	NA	NA	NA	0.00e+00	0.00e+00	0.00e+00
11-D-8-Fcs	0.00e+00	0.00e+00	0.00e+00	NA	NA	NA	0.00e+00	0.00e+00	0.00e+00
23-D-8-Fcs	0.00e+00	0.00e+00	0.00e+00	NA	NA	NA	0.00e+00	0.00e+00	0.00e+00
02-D+9-Fcs	2.90e+04	1.66e+04	0.00e+00	NA	5.31e+00	NA	4.56e+04	2.06e+05	2.52e+05
09-D-8-Fcs	0.00e+00	0.00e+00	0.00e+00	NA	NA	NA	0.00e+00	0.00e+00	0.00e+00
04-D-8-Fcs	0.00e+00	0.00e+00	0.00e+00	NA	NA	NA	0.00e+00	0.00e+00	0.00e+00
06-D+14-Fcs	1.67e+04	1.12e+03	0.00e+00	NA	5.31e+00	NA	1.78e+04	2.05e+05	2.23e+05
19-D-8-Fcs	0.00e+00	0.00e+00	0.00e+00	NA	NA	NA	0.00e+00	0.00e+00	0.00e+00
03-D-8-Fcs	0.00e+00	0.00e+00	0.00e+00	NA	NA	NA	0.00e+00	0.00e+00	0.00e+00
25-D+14-Fcs	3.29e+04	1.13e+04	0.00e+00	NA	NA	NA	4.42e+04	0.00e+00	4.42e+04
11-D-6-Fcs	NA	NA	NA	NA	NA	NA	0.00e+00	0.00e+00	0.00e+00
07-D-8-Fcs	0.00e+00	0.00e+00	0.00e+00	NA	NA	NA	0.00e+00	0.00e+00	0.00e+00
05-D-8-Fcs	0.00e+00	0.00e+00	0.00e+00	NA	NA	NA	0.00e+00	0.00e+00	0.00e+00
01-D-8-Fcs	0.00e+00	0.00e+00	0.00e+00	NA	NA	NA	0.00e+00	0.00e+00	0.00e+00
22-D-6-Fcs	NA	NA	NA	NA	NA	NA	0.00e+00	0.00e+00	0.00e+00
09-D+14-Fcs	1.53e+02	1.03e+05	9.96e+02	NA	3.17e+00	NA	1.04e+05	1.49e+03	1.06e+05
