## Additional file 3 for "Mucosal architecture, microbiota resilience and metabolic disruption reveal holobiont dynamics during bovine respiratory disease"

Mucin_Airways	Airway mucines from antibiotic-treated calves	Airway mucines from untreated calves	Mucin_Feces	Faecal mucines from antibiotic-treated calves	Faecal mucines from untreated calves
MUC1	1.1562 ± 0.9026	0.7281 ± 0.4700	MUC1	0.4183 ± 0.8505	0.3864 ± 0.5683
MUC12	0.0152 ± 0.0894	0.0014 ± 0.0026	MUC12	0.4753 ± 0.7040	0.4643 ± 0.6559
MUC15	0.0738 ± 0.6776	0.0067 ± 0.0074	MUC15	0.1426 ± 0.4544	0.2929 ± 0.9595
MUC16	0.8543 ± 1.1299	0.3655 ± 0.3759	MUC16	0.4760 ± 0.6861	0.6938 ± 1.0027
MUC2	0.0007 ± 0.0008	0.0008 ± 0.0017	MUC2	1.4360 ± 1.3248	1.4109 ± 1.1876
MUC20	0.4156 ± 0.4106	0.2720 ± 0.2178	MUC20	0.5960 ± 1.0589	0.5267 ± 0.9238
MUC21	0.2502 ± 0.3885	0.1451 ± 0.1762	MUC21	0.7789 ± 1.2715	1.0596 ± 1.6904
MUC3A	0.0030 ± 0.0071	0.0012 ± 0.0022	MUC3A	0.1945 ± 0.2318	0.1589 ± 0.1926
MUC4	0.5875 ± 0.5697	0.3016 ± 0.3202	MUC4	0.4919 ± 0.6097	0.8083 ± 1.4380
MUC5AC	0.1204 ± 0.1432	0.1581 ± 0.1917	MUC5AC	0.8322 ± 1.4447	0.6071 ± 1.2434
MUC5B	0.0324 ± 0.0654	0.0304 ± 0.0430	MUC5B	0.3658 ± 1.1025	0.4588 ± 1.1703
MUC6	0.0014 ± 0.0027	0.0015 ± 0.0034	MUC6	0.0000 ± 0.0000	0.0000 ± 0.0000
