## Additional file 10 for "Mucosal architecture, microbiota resilience and metabolic disruption reveal holobiont dynamics during bovine respiratory disease"

SampleID	Sample_day	ATB_Status	Observed_ASVs	Chao1	Shannon	Simpson	InvSimpson	Pielou_Evenness
13-D-8-Air	D-8	no_ATB	202	207.6	3.06706478809998	0.869724666924397	7.67605022678901	0.577790149807542
23-D-8-Air	D-8	no_ATB	147	147	2.94295356007963	0.876448446216832	8.09378732504645	0.589719129334892
11-D-8-Air	D-8	no_ATB	173	178	2.89402582653578	0.830626342274352	5.90410582984398	0.561587826628278
25-D-8-Air	D-8	no_ATB	272	274.5	3.02564205856448	0.844607223756245	6.43530557965812	0.539734015361633
08-D-8-Air	D-8	no_ATB	154	172	2.57584070407188	0.742209651576242	3.87912117778821	0.511388712063238
27-D-8-Air	D-8	no_ATB	147	152	2.76327275252109	0.846073845498886	6.4966217290432	0.553714072772347
10-D-8-Air	D-8	no_ATB	132	134.5	2.89629395554639	0.86763640800428	7.5549475873421	0.593162287036262
14-D-8-Air	D-8	no_ATB	248	249.5	3.80242872292572	0.930259048333627	14.3387776637148	0.689666793203884
09-D-8-Air	D-8	no_ATB	202	205	3.1374947206361	0.899752547093561	9.9753157911483	0.591058119049298
26-D-8-Air	D-8	no_ATB	104	107	3.69292988362933	0.924655735058922	13.2724103258826	0.795137610900076
28-D-8-Air	D-8	no_ATB	101	102	2.67105521416857	0.818037496558417	5.4956377335237	0.578761747265645
12-D-8-Air	D-8	no_ATB	97	107.5	2.16832162970526	0.707515440706632	3.41898390265785	0.473980026256135
24-D-8-Air	D-8	no_ATB	197	202.6	3.18540094960072	0.891945423752759	9.25458258900471	0.602929796606882
22-D-8-Air	D-8	no_ATB	224	233	3.47539520935638	0.917219195876369	12.0800952658847	0.642206673543452
21-D-8-Air	D-8	ATB	237	239	3.23090363844432	0.880679068778552	8.38075926631928	0.590868343626814
17-D-8-Air	D-8	ATB	300	303.75	4.32361808552163	0.948682931651852	19.4866938464947	0.758026468353746
18-D-8-Air	D-8	ATB	165	168	2.90933864924599	0.854323577286204	6.86452880549283	0.569794304329588
03-D-8-Air	D-8	ATB	204	205.2	3.52699564602186	0.920701315587816	12.6105496883421	0.663203472299308
20-D-8-Air	D-8	ATB	205	207	3.85883326890665	0.939279852705704	16.4689982577486	0.724934441984879
02-D-8-Air	D-8	ATB	331	341.111111111111	3.54224624807884	0.901255563511003	10.1271528357087	0.610509131132409
04-D-8-Air	D-8	ATB	273	276.75	3.91545459957554	0.94112072950863	16.9839060785676	0.698007716686708
06-D-8-Air	D-8	ATB	314	321.857142857143	3.59191902608022	0.940626022598535	16.842395334885	0.624747522892244
19-D-8-Air	D-8	ATB	274	277.75	3.39797923544349	0.887307907865843	8.87373711022706	0.605362851344225
07-D+8-Air	D-8	ATB	789	819.666666666667	3.88430231336536	0.941553663531535	17.109712266389	0.58228727053848
05-D-8-Air	D-8	ATB	57	58.5	2.50972860921156	0.833911056678254	6.0208703842664	0.620751121604194
16-D-8-Air	D-8	ATB	114	114.75	3.00071230480018	0.87987121896023	8.32439979282679	0.633569800230262
01-D-8-Air	D-8	ATB	120	120.2	2.24451382747583	0.683372214682906	3.15828252090551	0.468828762129944
15-D-8-Air	D-8	ATB	31	31	2.66299226795621	0.881579629475173	8.44449308483075	0.775481127150988
23-D-6-Air	D-6	no_ATB	141	148.5	2.41940488700909	0.692930892038698	3.25659590650201	0.48889114457
28-D-6-Air	D-6	no_ATB	184	186.5	3.91051762348242	0.942274598075117	17.3233960553673	0.749868800929462
26-D-6-Air	D-6	no_ATB	180	183	3.17239617023811	0.840035396723587	6.25138299047342	0.610903626070815
08-D-6-Air	D-6	no_ATB	205	209.666666666667	2.11400292401869	0.599596133395209	2.49747837971561	0.397144272188809
12-D-6-Air	D-6	no_ATB	143	149	2.63584459501921	0.82107487285317	5.58892993927778	0.531115678888614
10-D-6-Air	D-6	no_ATB	326	352.25	3.29269303449732	0.912974135824847	11.490836769944	0.568991087538462
24-D-6-Air	D-6	no_ATB	235	242.333333333333	2.81612629243409	0.845243089155584	6.46174697170934	0.51581320324379
13-D-6-Air	D-6	no_ATB	361	370.428571428571	3.95741039089164	0.897467440252695	9.75299946148363	0.672014332593159
14-D-6-Air	D-6	no_ATB	126	129.333333333333	2.57485885560072	0.725503960301437	3.64303980887355	0.532404625110815
11-D-6-Air	D-6	no_ATB	476	487.375	3.65421257156762	0.89435242592503	9.46543267799387	0.592695038351647
22-D-6-Air	D-6	no_ATB	114	117.333333333333	3.07776400948861	0.893736001305757	9.41052484649415	0.649838481859207
09-D-6-Air	D-6	no_ATB	156	168	2.34137826218648	0.672878915700056	3.05697201432323	0.463652480154921
21-D-6-Air	D-6	ATB	205	207	3.45879001230432	0.87839532777117	8.22336824458723	0.649780861929582
06-D-6-Air	D-6	ATB	193	204	3.0385076485243	0.887354215258884	8.87738500200622	0.577367760490682
20-D-6-Air	D-6	ATB	155	165.5	2.20025002887684	0.666073846571313	2.99467409105935	0.436261068196618
04-D-6-Air	D-6	ATB	387	429.75	3.36388026179577	0.781990268434521	4.58695120084422	0.564558660232942
19-D-6-Air	D-6	ATB	243	282	3.05610086450834	0.837858903965837	6.16746786878327	0.556356577480735
07-D-6-Air	D-6	ATB	275	282.5	3.06359729779906	0.835961561237156	6.09613214769581	0.545437448763365
17-D-6-Air	D-6	ATB	370	377.857142857143	4.08321359785325	0.944185099105955	17.9163625480288	0.690489815251651
15-D-6-Air	D-6	ATB	42	42	2.11294107065084	0.763041237798349	4.22014358409335	0.56530974816904
02-D-6-Air	D-6	ATB	166	167.5	2.95262164618735	0.871386900762576	7.77525777645688	0.57758777376434
05-D-6-Air	D-6	ATB	227	229	3.73552842375296	0.922452133251505	12.895261235789	0.68858301214123
01-D-6-Air	D-6	ATB	353	355.8	3.53843617254039	0.865980500747704	7.46160077883492	0.603162948847643
16-D-6-Air	D-6	ATB	93	93	2.90656234375375	0.868691453874534	7.6156505384234	0.641257262668867
18-D-6-Air	D-6	ATB	155	155	3.04504836479431	0.887161548078138	8.86222721925041	0.603765951551268
28-D-4-Air	D-4	no_ATB	296	311	3.6608236047678	0.899840597508332	9.98408511954919	0.643337847837708
24-D-4-Air	D-4	no_ATB	248	265.5	3.13479345673961	0.843549536053759	6.39179951772859	0.568574221426205
09-D-4-Air	D-4	no_ATB	208	209.875	3.07981054765295	0.887987199712389	8.92755111409002	0.577009569143026
14-D-4-Air	D-4	no_ATB	291	300.166666666667	3.74889364363954	0.909993730197615	11.110337115354	0.660793236537814
26-D-4-Air	D-4	no_ATB	305	310.625	3.91789370968881	0.940437424259224	16.7890657441028	0.684909120812367
27-D-4-Air	D-4	no_ATB	177	182	3.34794608622244	0.934769930719063	15.3303531794997	0.64680240317501
22-D-4-Air	D-4	no_ATB	497	520.333333333333	2.95483735396147	0.819072080872144	5.52706295866551	0.475927278422536
13-D-4-Air	D-4	no_ATB	100	100.5	3.30992138845365	0.913331822953271	11.5382604558629	0.718740297269484
10-D-4-Air	D-4	no_ATB	243	248.5	3.22058395595735	0.91220180045743	11.3897552023848	0.586300369871485
25-D-4-Air	D-4	no_ATB	178	188	3.18848964655484	0.915938942805564	11.8961149594749	0.61532667576883
23-D-4-Air	D-4	no_ATB	222	223.5	3.44286040961826	0.92805671571449	13.8998380450836	0.637250786280552
11-D-4-Air	D-4	no_ATB	136	139	2.96914521058072	0.871151919884732	7.76107800058327	0.604387094074463
12-D-4-Air	D-4	no_ATB	117	117	3.48761426428975	0.926255527366244	13.5603383451719	0.732357598030041
08-D-4-Air	D-4	no_ATB	145	145.75	3.87429912700021	0.949781264289505	19.9128868111073	0.778482299339533
05-D-4-Air	D-4	ATB	220	231	3.26666227635135	0.921650483524458	12.7633206302194	0.605652179034971
03-D-4-Air	D-4	ATB	179	184	4.44019483382738	0.972783021457367	36.7417712599354	0.855960015317913
20-D-4-Air	D-4	ATB	269	278.333333333333	4.83747096053323	0.984536963352407	64.6703505133086	0.864650673164395
07-D-4-Air	D-4	ATB	166	166	3.69805452697432	0.935365680708766	15.4716567137363	0.723408325700092
04-D-4-Air	D-4	ATB	405	412.333333333333	5.14393707659666	0.984358363017033	63.9319273992189	0.856767793781252
17-D-4-Air	D-4	ATB	519	524	5.28484454629477	0.985517201506423	69.0474289512151	0.845317625647595
01-D-4-Air	D-4	ATB	419	423.2	5.27151612011319	0.984386339272099	64.0464793892339	0.87307532572776
15-D-4-Air	D-4	ATB	510	515.5	4.53318863355209	0.943660333402096	17.7494838075099	0.7271238346315
16-D-4-Air	D-4	ATB	264	265.875	3.75944073726521	0.898701647570173	9.87182886999804	0.674224363910331
21-D-4-Air	D-4	ATB	307	352	4.45993188893019	0.966560542673273	29.9047915230588	0.778776053686642
02-D-4-Air	D-4	ATB	74	74	3.12076755435365	0.898244221338586	9.82745170008907	0.725074432373509
19-D-4-Air	D-4	ATB	264	269	4.3693343545859	0.957779014088042	23.6849040447628	0.783603701138598
18-D-4-Air	D-4	ATB	391	392.5	4.70623271841149	0.965593255057313	29.0640687361083	0.788484386462893
06-D-4-Air	D-4	ATB	481	489.25	5.13488458876369	0.987821832183899	82.1141583118857	0.831443482216508
27-D-1-Air	D-1	no_ATB	192	192.333333333333	3.58659897468908	0.928901112854609	14.0649177525815	0.682187756887317
28-D-1-Air	D-1	no_ATB	50	50	2.20567516266002	0.705406004695217	3.39450231823434	0.563819578668
26-D-1-Air	D-1	no_ATB	184	185	3.02075451878679	0.899225920770944	9.92318667310304	0.579250571664144
24-D-1-Air	D-1	no_ATB	299	312	2.99931185078552	0.850454891045379	6.68694554432701	0.526154116284234
10-D-1-Air	D-1	no_ATB	274	277.5	3.13132469633885	0.875226839548368	8.01454412455674	0.557857336762938
22-D-1-Air	D-1	no_ATB	205	223.2	3.31850671874957	0.905441576935875	10.5754724708327	0.623426732573345
09-D-1-Air	D-1	no_ATB	760	790.666666666667	3.48966923778983	0.907707667270233	10.835136250462	0.526081971322472
13-D-1-Air	D-1	no_ATB	253	266.75	2.47731699585652	0.710114621545503	3.44963932065642	0.447703347270826
25-D-1-Air	D-1	no_ATB	573	604.666666666667	4.07210026273802	0.910433805567312	11.1649267486913	0.64118619738673
14-D-1-Air	D-1	no_ATB	37	37	2.7757391183	0.905898708083924	10.6268466631877	0.768707344074562
08-D-1-Air	D-1	no_ATB	149	150.5	2.78936040450861	0.819530912812549	5.54111518811702	0.557432121362778
12-D-1-Air	D-1	no_ATB	79	80.5	2.09819177585564	0.665287236894594	2.9876362966329	0.48019609037581
11-D-1-Air	D-1	no_ATB	95	98	2.68471740766442	0.83600349547169	6.0976909408906	0.58954545139687
23-D-1-Air	D-1	no_ATB	333	336.5	3.98832516731472	0.943639528584724	17.7429317904705	0.686678258013629
19-D-1-Air	D-1	ATB	231	231.5	4.7270959794792	0.98112317874016	52.975020859442	0.8685654484661
16-D-1-Air	D-1	ATB	91	92.5	2.26247171314704	0.765166739235906	4.25834056362471	0.501561112661222
21-D-1-Air	D-1	ATB	1092	1119.27272727273	5.45220223772814	0.98436445636912	63.9568424103273	0.779357416458869
18-D-1-Air	D-1	ATB	108	108	3.46924789709443	0.918980340491557	12.3426833199144	0.740954861964699
17-D-1-Air	D-1	ATB	310	313.333333333333	4.40313003908961	0.95778834261835	23.6901382705415	0.767554178829834
04-D-1-Air	D-1	ATB	372	382.5	5.22667797670235	0.983378532920137	60.1631610010842	0.88304979027947
03-D-1-Air	D-1	ATB	267	274	4.21444741840815	0.947831957906713	19.1688236681721	0.754297450512045
07-D-1-Air	D-1	ATB	426	433.333333333333	4.23868565863931	0.930435488049836	14.3751457742764	0.700095486339474
05-D-1-Air	D-1	ATB	136	136	4.44766225297663	0.983069322673585	59.0643824060014	0.905347995416992
15-D-1-Air	D-1	ATB	336	345.166666666667	5.06804384465241	0.986087182679883	71.8761683554971	0.871230359071301
02-D-1-Air	D-1	ATB	151	154	4.33121077953472	0.973728884887491	38.0646194772234	0.863258761800352
01-D-1-Air	D-1	ATB	138	138.5	2.75024718798675	0.819049890757354	5.52638516873755	0.558170405609834
20-D-1-Air	D-1	ATB	423	429.875	5.20158757072948	0.988482095738446	86.8213502466723	0.860140142978568
06-D-1-Air	D-1	ATB	197	198	4.67521547408365	0.984283015419999	63.6254362221882	0.884920535744783
09-D+1-Air	D+1	no_ATB	246	248	3.60094337138029	0.933616693272047	15.064028131321	0.654082928135671
26-D+1-Air	D+1	no_ATB	202	209.8	2.218626316511	0.661164309157167	2.95128295815757	0.417956750296746
11-D+1-Air	D+1	no_ATB	194	194.5	2.53013449938213	0.735119238390812	3.77528361789984	0.480296625874226
10-D+1-Air	D+1	no_ATB	289	294.6	3.48220392216461	0.917245424983636	12.0839240586066	0.614532599436945
08-D+1-Air	D+1	no_ATB	454	460	4.35193962754858	0.957871442971451	23.7368680660563	0.711322407388658
13-D+1-Air	D+1	no_ATB	228	228	3.45737167416326	0.922267841171955	12.8646883745008	0.636793438922963
27-D+1-Air	D+1	no_ATB	361	363.333333333333	4.42033610162911	0.959981794956277	24.9886270238113	0.750624504855673
12-D+1-Air	D+1	no_ATB	100	100	3.26797698208416	0.917998817925217	12.1949461544106	0.709632185152995
24-D+1-Air	D+1	no_ATB	92	92.3333333333333	2.52624083409138	0.843492897867107	6.38948639628433	0.558681767412494
14-D+1-Air	D+1	no_ATB	132	133.5	3.37174205281343	0.911451463668291	11.2932414405353	0.690534268289026
22-D+1-Air	D+1	no_ATB	122	122.25	2.5797365549512	0.793320871189268	4.83841791744612	0.536995265201725
28-D+1-Air	D+1	no_ATB	639	654	3.75498153634132	0.903232416589319	10.3340391973623	0.581275088952248
23-D+1-Air	D+1	no_ATB	182	184	3.37633395771509	0.915208035755486	11.7935704038687	0.648795084391341
21-D+1-Air	D+1	ATB	276	278	4.80235565689231	0.982802207391908	58.1469972797268	0.854450736100572
19-D+1-Air	D+1	ATB	139	140	4.43796874628302	0.983463739559889	60.4731646324556	0.899380320257835
02-D+1-Air	D+1	ATB	139	139.5	3.74390908866354	0.934477996668774	15.2620486120489	0.758725071689296
20-D+1-Air	D+1	ATB	278	299	4.57485458889852	0.972170550617803	35.9331579387877	0.812928677406694
03-D+1-Air	D+1	ATB	277	277.25	3.76275367918587	0.884931787878652	8.69049741509342	0.669050847556257
18-D+1-Air	D+1	ATB	8	8	1.76506610253695	0.791863845321796	4.8045473000406	0.848817370990424
01-D+1-Air	D+1	ATB	168	168	4.1145093856448	0.941777934890344	17.1756188674618	0.802993425048234
17-D+1-Air	D+1	ATB	469	473.5	5.22599958208805	0.987179048923939	77.997333744389	0.849672752221682
06-D+1-Air	D+1	ATB	113	113	4.00119815381318	0.964439815965132	28.1213392770821	0.846386695412485
07-D+1-Air	D+1	ATB	283	288	4.53334880941336	0.969558515406886	32.8499090424194	0.803009733614865
05-D+1-Air	D+1	ATB	456	478	5.0188032346121	0.979404913928731	48.5552717060528	0.819731993284313
16-D+1-Air	D+1	ATB	351	356.142857142857	3.62344798964041	0.883578610348605	8.58948688891563	0.618252884763578
15-D+1-Air	D+1	ATB	212	212.2	4.15964531688468	0.946411104042701	18.6605822369775	0.776547805559126
04-D+1-Air	D+1	ATB	146	147.5	4.41727905329229	0.979946508642078	49.8666283168179	0.886361903857108
08-D+3-Air	D+3	no_ATB	132	133.5	2.94718372390251	0.883066926638128	8.55190042688188	0.603584534172834
09-D+3-Air	D+3	no_ATB	230	231	3.50447023700823	0.926304377454236	13.5693269892526	0.644431616004173
26-D+3-Air	D+3	no_ATB	170	175	3.45917378086765	0.923933900637125	13.1464608856763	0.673541577471725
28-D+3-Air	D+3	no_ATB	140	142.5	2.8395702735416	0.820095887395154	5.55851662044254	0.574620749682297
24-D+3-Air	D+3	no_ATB	316	333	2.97274815673014	0.873510018541876	7.90576446033444	0.516483894937601
27-D+3-Air	D+3	no_ATB	184	186	3.03892185546906	0.899800115271144	9.9800514013168	0.582734284125177
14-D+3-Air	D+3	no_ATB	233	247	2.9255058394574	0.873778820740731	7.92260067500969	0.536687800751752
13-D+3-Air	D+3	no_ATB	178	187	2.59753130027601	0.806524099740704	5.16860238747979	0.501281320430606
12-D+3-Air	D+3	no_ATB	19	19	1.96707968735732	0.777167468866885	4.48767509355545	0.6680660394987
25-D+3-Air	D+3	no_ATB	114	114.75	2.91911757500268	0.850009878348253	6.66710573328181	0.616341905181828
23-D+3-Air	D+3	no_ATB	154	154	3.39791468807809	0.919497784048265	12.4220183031925	0.674597312361022
22-D+3-Air	D+3	no_ATB	139	145	2.8976262514765	0.846076461589708	6.49673214589467	0.58722090556026
10-D+3-Air	D+3	no_ATB	277	283.875	3.49572054665127	0.892243694232259	9.28019936165419	0.621569997391617
11-D+3-Air	D+3	no_ATB	121	126.6	2.23980295474344	0.697724637359986	3.30824183375779	0.467035191267875
04-D+3-Air	D+3	ATB	363	366.5	4.95638513526458	0.984589184238792	64.8894916073959	0.840862980462166
19-D+3-Air	D+3	ATB	620	627.8	5.57889576166748	0.990698840016173	107.513471624913	0.867673275750573
18-D+3-Air	D+3	ATB	208	215.5	2.71523649300425	0.796519023110474	4.91446431645019	0.508705783913806
06-D+3-Air	D+3	ATB	234	235	4.68792474501824	0.978972815338106	47.5574840892629	0.859330669247113
16-D+3-Air	D+3	ATB	587	606.25	4.7037618672348	0.950139923730621	20.0561265610043	0.73784212613648
02-D+3-Air	D+3	ATB	193	199	4.19637372202656	0.956829661774083	23.1640529376176	0.797381865813344
20-D+3-Air	D+3	ATB	585	612.142857142857	4.25101817964191	0.932525623744803	14.8204408176798	0.667180971089563
15-D+3-Air	D+3	ATB	335	337.5	4.15426999720009	0.924612046348285	13.2647187191194	0.714512681554134
07-D+3-Air	D+3	ATB	112	112	4.14520909551964	0.975533488680077	40.8721941156245	0.878501660928002
05-D+3-Air	D+3	ATB	77	77	3.54407615035465	0.927526920651467	13.7982269966874	0.815892013146907
21-D+3-Air	D+3	ATB	203	210	4.48349448052968	0.971775529367616	35.4302482064134	0.843839764205463
03-D+3-Air	D+3	ATB	200	200	4.37821425116604	0.968718939041704	31.9682251613265	0.826340505536484
17-D+3-Air	D+3	ATB	240	243	4.40074582713811	0.969789745884429	33.1013435429723	0.802962189024234
01-D+3-Air	D+3	ATB	168	168.5	4.24258458343618	0.964634468325764	28.2761195056064	0.827988760360153
13-D+7-Air	D+7	no_ATB	104	104	2.55096520305123	0.808725714558488	5.2280942924018	0.549257213367385
28-D+7-Air	D+7	no_ATB	35	35	2.70254849059627	0.880650181961942	8.37873083041585	0.760136122780653
08-D+7-Air	D+7	no_ATB	158	159.5	2.78620548162587	0.842407843883163	6.34549348546645	0.550351245448122
14-D+7-Air	D+7	no_ATB	156	158.5	2.64071938596629	0.765058979045481	4.25638739432219	0.522929640404657
26-D+7-Air	D+7	no_ATB	120	126	3.30559944063887	0.918652451091464	12.2929333878807	0.690465825998054
12-D+7-Air	D+7	no_ATB	129	129	2.81068902905434	0.869973839778079	7.69076006161572	0.57835340033532
23-D+7-Air	D+7	no_ATB	117	118.5	3.00560461372486	0.894842137958328	9.50951246615987	0.63114129279541
24-D+7-Air	D+7	no_ATB	213	216	3.07161704245647	0.88325720573061	8.56583917027418	0.572924762821618
27-D+7-Air	D+7	no_ATB	277	279.142857142857	3.65100976422739	0.947365248173102	18.9988546595364	0.649181792234942
11-D+7-Air	D+7	no_ATB	269	271.142857142857	2.98761072121903	0.829530320212529	5.86614582280394	0.534006228116034
25-D+7-Air	D+7	no_ATB	136	136	3.12747200714339	0.882501341166943	8.51073544099604	0.636615451295803
22-D+7-Air	D+7	no_ATB	155	155.75	2.83750467623698	0.865527227778456	7.43644965058429	0.562614614167258
09-D+7-Air	D+7	no_ATB	171	189	2.63687567892749	0.785512550042057	4.66227744418651	0.512844850688964
10-D+7-Air	D+7	no_ATB	136	139.333333333333	3.05921073280203	0.906628193413195	10.7098709616412	0.622720464587179
17-D+7-Air	D+7	ATB	349	354.142857142857	4.6186587872341	0.970599898425398	34.0134879283507	0.788830410386618
03-D+7-Air	D+7	ATB	268	283	3.31770194514973	0.885507247172762	8.73417727590964	0.593401837048561
07-D+7-Air	D+7	ATB	206	213	4.14875635099627	0.939096858593125	16.4195142795561	0.778688584261674
16-D+7-Air	D+7	ATB	283	286.5	3.87549712825866	0.925683983832551	13.4560496050649	0.686481902766021
05-D+7-Air	D+7	ATB	245	252.857142857143	3.03774875402757	0.85491299438376	6.8924160075716	0.552191632853164
19-D+7-Air	D+7	ATB	146	146	4.25845842234059	0.97000157976803	33.335088723581	0.854493290820941
06-D+7-Air	D+7	ATB	225	236.25	3.34041488268679	0.90201719957832	10.2058728235608	0.616756454759813
15-D+7-Air	D+7	ATB	166	169	4.12420675145654	0.956687337650992	23.0879365471031	0.806771636045405
20-D+7-Air	D+7	ATB	108	109.5	4.12439397474374	0.972579773143657	36.4694283982066	0.880879619701936
01-D+7-Air	D+7	ATB	122	122.5	2.73981192640966	0.742401898633466	3.88201618992956	0.570316387230105
21-D+7-Air	D+7	ATB	124	125	3.71335618682928	0.929040110641535	14.0924684218199	0.770360846413167
02-D+7-Air	D+7	ATB	70	70	1.62670453584943	0.505164185959165	2.02087232093003	0.382889574583766
18-D+7-Air	D+7	ATB	125	125	3.73104217042156	0.943160075723836	17.593267632472	0.772742280932676
04-D+7-Air	D+7	ATB	167	177	4.06931575697415	0.961444999428008	25.9369727704386	0.795099780523688
11-D+9-Air	D+9	no_ATB	121	121.333333333333	2.70389830780532	0.843262581541106	6.3800974255695	0.563806588736013
10-D+9-Air	D+9	no_ATB	277	278.111111111111	3.48072656225645	0.904297312968624	10.4490274099844	0.618903934496484
09-D+9-Air	D+9	no_ATB	184	190.428571428571	2.94394707111455	0.831822927854319	5.94611374333932	0.564522212343481
08-D+9-Air	D+9	no_ATB	52	52	2.83066527212298	0.892616976851186	9.31245899656012	0.716398550363086
23-D+9-Air	D+9	no_ATB	219	219	3.28671051372309	0.872753569092245	7.85876659067109	0.609884350868532
28-D+9-Air	D+9	no_ATB	164	165.2	3.01192009213713	0.878754144874511	8.24770462433542	0.59058803495411
24-D+9-Air	D+9	no_ATB	432	449	3.3163606467104	0.894216768919179	9.4532941543067	0.546494407566755
26-D+9-Air	D+9	no_ATB	152	152.166666666667	2.025352842342	0.661992678896533	2.95851579999917	0.403145105449447
12-D+9-Air	D+9	no_ATB	186	193	3.23259547497233	0.91604076764199	11.9105424372617	0.618590160757904
27-D+9-Air	D+9	no_ATB	115	115.5	3.22603294278688	0.923050082306951	12.9954654921006	0.679890218766878
13-D+9-Air	D+9	no_ATB	111	111.5	3.58080950279681	0.937357876184627	15.9636988513884	0.760332633985233
14-D+9-Air	D+9	no_ATB	81	81	2.5259721999176	0.805186385319984	5.13311146986577	0.574809745433472
22-D+9-Air	D+9	no_ATB	105	105.75	2.94771139891961	0.892739276287686	9.32307712823308	0.633376990162762
25-D+9-Air	D+9	no_ATB	140	140.5	2.99116376323218	0.860141078031841	7.15006226222495	0.605297491689569
05-D+9-Air	D+9	ATB	82	82	2.68350241294605	0.836044888680569	6.09923040491076	0.60895697283461
20-D+9-Air	D+9	ATB	145	148.333333333333	3.29931618124479	0.905651281715909	10.5989781121236	0.662948100502574
06-D+9-Air	D+9	ATB	111	112	3.5313398410173	0.940880638309151	16.914932289514	0.749828473343961
03-D+9-Air	D+9	ATB	148	148	2.57597801739639	0.751976453103605	4.0318752494001	0.515483008580713
01-D+9-Air	D+9	ATB	332	333.2	4.56310050985488	0.967740110012	30.9982458208002	0.786045550066956
16-D+9-Air	D+9	ATB	310	312.545454545455	3.38496801093023	0.862494349245406	7.27242840212218	0.590068046805176
02-D+9-Air	D+9	ATB	115	115	2.34636676571426	0.775145841142347	4.44732712563731	0.494499542298751
07-D+9-Air	D+9	ATB	270	272	3.46464355214527	0.852603104698583	6.78440341606291	0.618860739243944
15-D+9-Air	D+9	ATB	192	199.5	2.84245017591767	0.851698030686118	6.74299879244013	0.540647204568315
18-D+9-Air	D+9	ATB	237	246.333333333333	2.4288804854435	0.78753896080428	4.70674531097815	0.444194179060232
19-D+9-Air	D+9	ATB	183	190	4.02904347340722	0.95113352336384	20.4639267824771	0.773405160355335
21-D+9-Air	D+9	ATB	141	144	3.50335076193785	0.911785458848058	11.3359995635819	0.707924983135549
17-D+9-Air	D+9	ATB	37	37	2.78508707348614	0.904705829797154	10.4938213730323	0.771296147091492
09-D+14-Air	D+14	no_ATB	234	234.2	2.99401106048434	0.759442988623735	4.15701872200208	0.548823982525183
24-D+14-Air	D+14	no_ATB	260	261.5	2.76129458918567	0.722117651280487	3.5986452705903	0.496574839635511
12-D+14-Air	D+14	no_ATB	151	151	2.36994531891121	0.681510095559192	3.13981694884728	0.472356614738018
10-D+14-Air	D+14	no_ATB	274	283	3.36679788477822	0.913608361837297	11.5751943274496	0.599807775800913
27-D+14-Air	D+14	no_ATB	171	172	3.35720949390776	0.926815722133058	13.6641370133914	0.652942273840905
25-D+14-Air	D+14	no_ATB	215	215.75	2.85402664599142	0.815949519324532	5.43329197690755	0.531412958952738
13-D+14-Air	D+14	no_ATB	348	359	3.18995027201804	0.797852306415737	4.94687810812525	0.545085424341123
26-D+14-Air	D+14	no_ATB	407	410	3.43219177620628	0.907355396250726	10.7939368244946	0.57119295779096
14-D+14-Air	D+14	no_ATB	215	215.333333333333	2.88151936490024	0.83608813306899	6.10083954702861	0.536532037685066
23-D+14-Air	D+14	no_ATB	311	320	2.79885634597578	0.780900149030378	4.56412907436733	0.487623227666787
28-D+14-Air	D+14	no_ATB	124	129	2.70315570210691	0.821920444315895	5.6154677394518	0.560787926040502
08-D+14-Air	D+14	no_ATB	226	228	3.40882138429063	0.932570148215944	14.8302268734403	0.628871759844419
11-D+14-Air	D+14	no_ATB	181	192.25	2.81819313834566	0.879116373764017	8.2724189465317	0.542116908290209
19-D+14-Air	D+14	ATB	158	159.2	3.22902243520484	0.91035441474521	11.1550390034022	0.637819619017439
16-D+14-Air	D+14	ATB	179	181.5	3.36220533665702	0.93021268925566	14.3292525436811	0.648150236458475
07-D+14-Air	D+14	ATB	220	223	3.19828913328961	0.839611803695715	6.23487278392245	0.592975526360282
03-D+14-Air	D+14	ATB	152	152	3.89551753224755	0.954910727252821	22.1782241999584	0.775400114728713
01-D+14-Air	D+14	ATB	399	402.5	4.39630882128224	0.956711143487613	23.1006332937866	0.734068649847021
04-D+14-Air	D+14	ATB	317	320.333333333333	4.38637792794525	0.961886731814929	26.2375820185291	0.761669168910315
15-D+14-Air	D+14	ATB	264	271	3.77245732645956	0.935752765814271	15.5648723664765	0.67655878069814
18-D+14-Air	D+14	ATB	88	88	2.86581741749883	0.8397740372183	6.24118577687969	0.640071885642317
05-D+14-Air	D+14	ATB	89	90	2.58222850810648	0.807618110919136	5.19799449302459	0.57528128710069
20-D+14-Air	D+14	ATB	132	133	4.19038433045516	0.970796547448033	34.2425265718334	0.858192569940571
06-D+14-Air	D+14	ATB	109	109.5	2.74704887388915	0.838082851677696	6.17599809755451	0.585556420638722
21-D+14-Air	D+14	ATB	133	133	4.06280919933813	0.965349404736523	28.8595330728428	0.830781012319149
17-D+14-Air	D+14	ATB	73	73.3333333333333	2.65133368444969	0.841573369525162	6.31207011726999	0.617960318893033
02-D+14-Air	D+14	ATB	53	53	3.03300026409659	0.917029247093099	12.052439744907	0.763923744182085
22-D+19-Air	D+19	no_ATB	146	153	2.20712199588084	0.651271654521509	2.86756156465543	0.442876447403921
11-D+19-Air	D+19	no_ATB	154	155.2	3.09494621113259	0.889900856664291	9.08272280512531	0.614448150584054
13-D+19-Air	D+19	no_ATB	180	191.25	3.03288207351802	0.862356872366535	7.26516475753833	0.584037603354648
10-D+19-Air	D+19	no_ATB	167	167.2	2.81633317782994	0.846783723593215	6.52672172599357	0.55028069221132
25-D+19-Air	D+19	no_ATB	217	224.5	3.11958757218835	0.869397949052179	7.65684759728257	0.579860054418209
09-D+19-Air	D+19	no_ATB	227	228	3.00886090499531	0.859167060129683	7.10061155380859	0.554633848293447
28-D+19-Air	D+19	no_ATB	235	240	2.90367159952777	0.833353478163573	6.00072530155507	0.531848359551328
14-D+19-Air	D+19	no_ATB	262	265.5	3.56540236869508	0.932725510959611	14.8644755874643	0.640298452491015
24-D+19-Air	D+19	no_ATB	56	56	2.74074935310167	0.867103136378671	7.52463205489454	0.680872024029565
12-D+19-Air	D+19	no_ATB	43	43	2.12144725365554	0.69367121723973	3.26446633904001	0.564034666702213
27-D+19-Air	D+19	no_ATB	91	92.5	3.21025987222006	0.927848227652872	13.8596734005218	0.7116736550057
26-D+19-Air	D+19	no_ATB	145	150	3.13635453280688	0.870616176379941	7.72894147058553	0.630203401494697
08-D+19-Air	D+19	no_ATB	64	64	1.85364625205934	0.581386157056118	2.38883643447514	0.445707709234736
18-D+19-Air	D+19	ATB	120	121.5	2.91280157733263	0.897156565116066	9.7235180945538	0.608419133406166
16-D+19-Air	D+19	ATB	190	192.5	3.24540138450937	0.908952886376492	10.9833245690263	0.618522297568394
17-D+19-Air	D+19	ATB	184	184.75	3.40453988464191	0.888299419340657	8.95250493862459	0.652844069972372
05-D+19-Air	D+19	ATB	202	205.333333333333	3.82934356275468	0.939490427197893	16.5263106925319	0.721392322514073
20-D+19-Air	D+19	ATB	145	146	4.1442893787619	0.972699922775193	36.6299330132052	0.832732790873841
06-D+19-Air	D+19	ATB	504	510.111111111111	4.67818419106222	0.962136300727287	26.4105203455559	0.751808252647128
07-D+19-Air	D+19	ATB	526	529.6	3.92902765521089	0.921615861831753	12.7576831661217	0.627109139976057
03-D+19-Air	D+19	ATB	240	241	4.01083308095339	0.94624535286246	18.6030427739827	0.731818522813333
01-D+19-Air	D+19	ATB	126	126	3.51567942759423	0.933687207420078	15.0800465655971	0.726938481923671
19-D+19-Air	D+19	ATB	236	239.333333333333	3.85863427051601	0.936327581135328	15.7053873220267	0.706213955372282
02-D+19-Air	D+19	ATB	122	122	3.16636509551532	0.889618320082793	9.05947436884512	0.659107249121374
15-D+19-Air	D+19	ATB	126	130.2	3.13187429607683	0.899713276195065	9.97140959500358	0.647578936946416
21-D+19-Air	D+19	ATB	124	124	2.96529583823429	0.829696888322049	5.87188331526809	0.615170669571061
04-D+19-Air	D+19	ATB	145	145.5	3.38006157670011	0.907591652325798	10.8215331749642	0.679172676627085
