## Additional file 11 for "Mucosal architecture, microbiota resilience and metabolic disruption reveal holobiont dynamics during bovine respiratory disease"

SampleID	Sample_day	ATB_Status	Observed_ASVs	Chao1	Shannon	Simpson	InvSimpson	Pielou_Evenness
10-D-8-Fec	D-8	no_ATB	163	163.5	3.72726274271504	0.954973426540237	22.2091072707016	0.731732534140506
12-D-8-Fec	D-8	no_ATB	250	250	4.27167281470385	0.977019012589427	43.5142312266321	0.773649017578798
28-D-8-Fec	D-8	no_ATB	243	243	4.40804663597853	0.976798980574735	43.1015543614872	0.802475392173626
26-D-8-Fec	D-8	no_ATB	180	180.333333333333	4.00579159584594	0.967113475465989	30.4075913818689	0.771389347315535
24-D-8-Fec	D-8	no_ATB	134	134	2.64532400187698	0.861553444212661	7.22300381048158	0.540100148212992
22-D-8-Fec	D-8	no_ATB	100	100	3.07577924348191	0.907301833459055	10.7876998792451	0.667896976498377
25-D-8-Fec	D-8	no_ATB	128	128	3.59533753101447	0.956409843878463	22.9409593581595	0.740996518045221
27-D-8-Fec	D-8	no_ATB	287	287.5	4.68215608950765	0.983505801188451	60.6273764142956	0.827311741782584
13-D-8-Fec	D-8	no_ATB	232	232	4.31801033322592	0.971115565992164	34.6207233878539	0.79277006372439
08-D-8-Fec	D-8	no_ATB	106	106	3.44168847051305	0.940620601716349	16.8408577537796	0.738015100241886
14-D-8-Fec	D-8	no_ATB	307	307	4.63125340486191	0.982048460011869	55.7055272506528	0.808691554060106
11-D-8-Fec	D-8	no_ATB	232	232	4.27003697698684	0.974096822339946	38.605302141834	0.783962340317598
23-D-8-Fec	D-8	no_ATB	205	205	4.13020513426721	0.970125609538138	33.4734863051549	0.775915346853385
09-D-8-Fec	D-8	no_ATB	195	195	4.08751315802369	0.969512561883354	32.8003945813345	0.775177982214177
21-D-8-Fec	D-8	ATB	223	223	4.01082125940501	0.958167689588282	23.9049670017721	0.74175954249775
18-D-8-Fec	D-8	ATB	119	119	3.34307190082958	0.930627061054847	14.4148426635148	0.699515696894667
20-D-8-Fec	D-8	ATB	212	212	4.2823198833197	0.975745437363695	41.229356100744	0.799449437334399
15-D-8-Fec	D-8	ATB	160	160.333333333333	3.99880340949827	0.968354287178991	31.5998570061001	0.787914572993601
02-D-8-Fec	D-8	ATB	134	134	3.56249439997616	0.948653893703359	19.4756734663134	0.727360335471132
06-D-8-Fec	D-8	ATB	162	162	3.48848497235721	0.916793000005415	12.0182196217275	0.685684307970528
17-D-8-Fec	D-8	ATB	160	160	3.70864654668999	0.944772308195581	18.1068584858001	0.730742765017816
16-D-8-Fec	D-8	ATB	132	132	3.46042753484343	0.944881076418166	18.1425894233098	0.708697094354071
04-D-8-Fec	D-8	ATB	207	207	4.17020777588902	0.968042579502727	31.2916369481489	0.782004065385095
19-D-8-Fec	D-8	ATB	157	157	3.7795543933196	0.96305150896778	27.0647047298356	0.747502107061672
03-D-8-Fec	D-8	ATB	249	249.333333333333	4.3545782076157	0.978156203110853	45.7795869955586	0.789237042767666
07-D-8-Fec	D-8	ATB	306	306	4.34587266284313	0.968428300885353	31.673936723161	0.759292049551373
05-D-8-Fec	D-8	ATB	279	279	4.45321309833696	0.978621256206505	46.7754330965064	0.790809024926533
01-D-8-Fec	D-8	ATB	89	89	3.5557373879631	0.959255198206973	24.5430080892219	0.792164277761552
09-D-6-Fec	D-6	no_ATB	269	269	4.60755124316745	0.983334841787703	60.00543092727	0.823554769950503
08-D-6-Fec	D-6	no_ATB	194	197.333333333333	4.21273358411885	0.9736534650858	37.9556553928858	0.799705204072523
23-D-6-Fec	D-6	no_ATB	227	227	4.22741433920357	0.971080762243442	34.5790580103807	0.77925406235654
10-D-6-Fec	D-6	no_ATB	134	134	3.67243236935206	0.955303512627868	22.373122784219	0.749806551326744
26-D-6-Fec	D-6	no_ATB	42	42	3.05628589663829	0.922178763352334	12.8499628517532	0.817698247509092
14-D-6-Fec	D-6	no_ATB	273	273	4.49121072316964	0.977090944508005	43.6508611343411	0.800647705729583
12-D-6-Fec	D-6	no_ATB	215	216	4.14903161859721	0.971837284445639	35.5079394978716	0.77253979822648
28-D-6-Fec	D-6	no_ATB	245	245	3.88182106581549	0.952578000451809	21.0872592789721	0.705624225813446
24-D-6-Fec	D-6	no_ATB	104	104	2.92600307682499	0.897992324124768	9.80318384297989	0.630007925768248
13-D-6-Fec	D-6	no_ATB	190	190	3.20755724656572	0.861247415287129	7.20707294980744	0.611309801985528
11-D-6-Fec	D-6	no_ATB	255	255	4.61791456894084	0.982130110537625	55.9600551590156	0.833368514474584
22-D-6-Fec	D-6	no_ATB	172	172	3.14665983302357	0.902179006730074	10.2227545087445	0.611299312160021
06-D-6-Fec	D-6	ATB	183	183	4.04359087456325	0.970724386926972	34.1581232647627	0.776197643285364
01-D-6-Fec	D-6	ATB	119	119	3.33860307125946	0.933353569314755	15.004554478285	0.698580623846949
04-D-6-Fec	D-6	ATB	259	259	4.15921117073471	0.95869910122923	24.2125481469605	0.748486569055841
02-D-6-Fec	D-6	ATB	133	133.5	3.52045490590304	0.940177670565445	16.7161661782827	0.719878031935761
16-D-6-Fec	D-6	ATB	177	177	3.85359695434629	0.964380986161614	28.07489293604	0.744491012324347
05-D-6-Fec	D-6	ATB	191	191	3.53027605866366	0.924716001138859	13.2830351087549	0.672142474497296
18-D-6-Fec	D-6	ATB	182	182	4.0258999234789	0.97064402082653	34.0646106229608	0.773615440094743
17-D-6-Fec	D-6	ATB	219	219	4.23873018849873	0.973343082364518	37.5137145890023	0.786541801818447
15-D-6-Fec	D-6	ATB	150	150	3.48036090702204	0.942034150505294	17.2515370466766	0.694594737542113
20-D-6-Fec	D-6	ATB	79	79	3.5945912819252	0.955569544109507	22.5070839350531	0.822664877415957
07-D-6-Fec	D-6	ATB	302	302	4.48807052370047	0.977965608205294	45.3835989355634	0.785943066962386
21-D-6-Fec	D-6	ATB	272	272	4.46795928051113	0.977971238726838	45.3951989219793	0.797024088198552
19-D-6-Fec	D-6	ATB	134	134	3.60699916374777	0.952341019712034	20.9824044483912	0.736446946219826
25-D-4-Fec	D-4	no_ATB	181	181	3.91718704916621	0.963869181123854	27.6772027622162	0.75352299435908
08-D-4-Fec	D-4	no_ATB	155	155	3.79444144068193	0.952381622977461	21.0002957372252	0.752354075398614
22-D-4-Fec	D-4	no_ATB	159	159	3.89825716912547	0.965236089689318	28.7654636967789	0.769053233915526
11-D-4-Fec	D-4	no_ATB	234	234	4.3997946309838	0.975631788353296	41.0370697077907	0.806514325728251
26-D-4-Fec	D-4	no_ATB	182	182	3.90716749851038	0.961751774918175	26.1450040586375	0.750799861232523
12-D-4-Fec	D-4	no_ATB	240	240	4.28892586941528	0.974185771180223	38.7383255560936	0.782559466041228
24-D-4-Fec	D-4	no_ATB	172	172	3.92150309055847	0.961526657297918	25.9920227816826	0.7618275470178
09-D-4-Fec	D-4	no_ATB	207	207	4.36246715656945	0.977928543160076	45.3073853372095	0.818056853490711
13-D-4-Fec	D-4	no_ATB	153	153	3.62028550589584	0.949322641439823	19.732678032391	0.719676012798054
27-D-4-Fec	D-4	no_ATB	318	318	4.4427932747531	0.974146009069116	38.6787479996148	0.7710436751797
23-D-4-Fec	D-4	no_ATB	220	220	4.03845174656716	0.964057350194756	27.8221000793909	0.748745016570214
10-D-4-Fec	D-4	no_ATB	153	153	3.42427036588547	0.938844278042257	16.3516996936276	0.680710192510958
28-D-4-Fec	D-4	no_ATB	209	209	3.86791612617034	0.956675953575979	23.0818698284272	0.724012378062603
14-D-4-Fec	D-4	no_ATB	246	249	4.24885879210979	0.971796086658282	35.4560726337516	0.771771647970373
19-D-4-Fec	D-4	ATB	149	149	3.78652085024282	0.962430683877494	26.6174661454896	0.756706930636695
17-D-4-Fec	D-4	ATB	112	112	3.376281651195	0.91714993065916	12.0699959330881	0.715541476916431
07-D-4-Fec	D-4	ATB	105	105	3.13727912272139	0.890931301646291	9.16853336561333	0.674109551151462
18-D-4-Fec	D-4	ATB	132	132	3.49713821964135	0.949553353465178	19.8229232008459	0.716215458887373
20-D-4-Fec	D-4	ATB	84	84	3.04259530351898	0.909682133475144	11.0720064421007	0.686689484501653
04-D-4-Fec	D-4	ATB	165	165	3.60148885782985	0.943828264223432	17.8025476011221	0.705352001160045
16-D-4-Fec	D-4	ATB	94	94	3.45120338032761	0.942350854028332	17.3463107413846	0.75962567821832
06-D-4-Fec	D-4	ATB	112	112	3.19012473011378	0.920521090155681	12.5819541556216	0.676088903935285
01-D-4-Fec	D-4	ATB	59	59	1.69180419043378	0.61691415728666	2.61038098645763	0.414908315057253
03-D-4-Fec	D-4	ATB	131	131	3.37248913636212	0.906309511565352	10.6734420612774	0.691764643107344
21-D-4-Fec	D-4	ATB	106	106	3.30081318531357	0.919682236465594	12.4505458816918	0.707806646275512
05-D-4-Fec	D-4	ATB	143	143	3.8294384258381	0.959023343210685	24.4041383156653	0.771621662803808
15-D-4-Fec	D-4	ATB	95	95	2.65274575941304	0.852381248489239	6.77420713673426	0.582524697649586
02-D-4-Fec	D-4	ATB	75	75	2.52193993798097	0.868963015953065	7.6314332726234	0.584122033845123
23-D-1-Fec	D-1	no_ATB	167	167	3.85865471770439	0.960558848785344	25.3542295091126	0.753938918086012
25-D-1-Fec	D-1	no_ATB	116	116	3.74420307542177	0.956951457645622	23.2295902557613	0.787657943763624
14-D-1-Fec	D-1	no_ATB	171	171	3.40014339377886	0.896824307663305	9.69220537659859	0.661292470114794
26-D-1-Fec	D-1	no_ATB	176	176	3.96726057995444	0.965375457080464	28.8812476838727	0.767289983638208
22-D-1-Fec	D-1	no_ATB	122	122.333333333333	3.59822140294623	0.954335800961286	21.8989935452979	0.749002006744128
08-D-1-Fec	D-1	no_ATB	107	107	3.46866255392565	0.938026062292973	16.1358151022671	0.742304646030349
10-D-1-Fec	D-1	no_ATB	127	127.5	3.5153019914158	0.951777022832426	20.7370025397854	0.725674283151131
24-D-1-Fec	D-1	no_ATB	116	116	3.45729725108124	0.940231406366373	16.7311950843258	0.727302336147867
12-D-1-Fec	D-1	no_ATB	151	151	3.68054961844166	0.95064231021342	20.2602675352906	0.73357471342044
09-D-1-Fec	D-1	no_ATB	188	188	4.03540863449627	0.964855045655707	28.4535865434234	0.770639427141745
27-D-1-Fec	D-1	no_ATB	290	290.5	4.45636739326902	0.976168590274861	41.96142869992	0.785971954932418
13-D-1-Fec	D-1	no_ATB	134	134	3.71655364439482	0.954936525591563	22.1909209870596	0.758814864551525
28-D-1-Fec	D-1	no_ATB	243	246	4.32843466216435	0.976460295068605	42.4814160973733	0.787982203878654
11-D-1-Fec	D-1	no_ATB	218	218	4.00242938121763	0.944755527184452	18.1013583628328	0.743324923608423
15-D-1-Fec	D-1	ATB	83	83	3.1471499144499	0.925808722647852	13.478673446388	0.712211684869798
05-D-1-Fec	D-1	ATB	89	89	3.45614675762164	0.950751998771244	20.3053926057837	0.769976998120677
07-D-1-Fec	D-1	ATB	103	103	3.53718262345257	0.944375453700482	17.9776747232303	0.763190821391197
01-D-1-Fec	D-1	ATB	62	62	2.68730363315876	0.864490407965481	7.37955140286499	0.651130635071239
06-D-1-Fec	D-1	ATB	86	86	3.33244575954457	0.929445023662526	14.1733447009729	0.748133348818007
02-D-1-Fec	D-1	ATB	80	80	3.5002802652119	0.951576962776951	20.6513274950876	0.798781147863196
21-D-1-Fec	D-1	ATB	105	105	3.42931485644573	0.933235800449347	14.9780871594411	0.736859491364093
19-D-1-Fec	D-1	ATB	117	118.5	3.02523662213033	0.898550716115179	9.85714202906878	0.635263781531492
04-D-1-Fec	D-1	ATB	122	122	3.82094224742949	0.965899770432186	29.3253157727673	0.795363344966706
03-D-1-Fec	D-1	ATB	99	99	2.34616777995988	0.832392994906997	5.96633774015061	0.510578147355864
16-D-1-Fec	D-1	ATB	80	80	2.50484187184488	0.829577300678788	5.86776294462512	0.571617217482134
20-D-1-Fec	D-1	ATB	97	97	3.5103897006619	0.951748262803609	20.7246424295538	0.767346771666507
18-D-1-Fec	D-1	ATB	95	95	2.23085556664447	0.746368622377517	3.94272983640237	0.489880517138969
17-D-1-Fec	D-1	ATB	99	99	3.60216052746059	0.953250926880676	21.3907984324644	0.783910027364157
08-D+1-Fec	D+1	no_ATB	134	134	3.57705832765362	0.948558496517027	19.4395562394672	0.730333876516229
12-D+1-Fec	D+1	no_ATB	231	231	3.70819214097488	0.945524373152426	18.356833282489	0.681350153224339
24-D+1-Fec	D+1	no_ATB	100	100	3.42773329603732	0.938793981709188	16.3382626075861	0.744322827952527
14-D+1-Fec	D+1	no_ATB	178	178	3.42577552625315	0.917394816390469	12.1057778253594	0.661118993683178
26-D+1-Fec	D+1	no_ATB	157	158	3.63641764309971	0.948595231025331	19.4534479960949	0.719193208378684
22-D+1-Fec	D+1	no_ATB	161	162	3.65835401107835	0.945456273298395	18.3339140992465	0.719949397510611
11-D+1-Fec	D+1	no_ATB	162	162	3.56218552708022	0.917029091272545	12.0524171102527	0.700170629185248
28-D+1-Fec	D+1	no_ATB	171	171	3.5130140709484	0.937633234047003	16.0341807807328	0.683244641027804
27-D+1-Fec	D+1	no_ATB	304	305.5	4.57914353335155	0.980670188194731	51.7335610958923	0.800965776713871
13-D+1-Fec	D+1	no_ATB	208	208	4.21005437182741	0.975604799456402	40.9916695791381	0.788763341630904
10-D+1-Fec	D+1	no_ATB	123	123	3.26956529927956	0.929425569733852	14.1694378010398	0.679434755160481
23-D+1-Fec	D+1	no_ATB	144	144	3.69605442063347	0.951310173578501	20.538171390121	0.743700859134648
09-D+1-Fec	D+1	no_ATB	190	190	4.03109608374424	0.962552587981824	26.7041150804931	0.768263310460556
21-D+1-Fec	D+1	ATB	103	103	3.4366502082356	0.948516297551777	19.4236224755922	0.741499711625711
18-D+1-Fec	D+1	ATB	77	77	2.56648700915378	0.774888968158001	4.44225230463996	0.59083839166501
03-D+1-Fec	D+1	ATB	102	102	3.5438968808345	0.948546716306208	19.4351055600489	0.766252478426553
17-D+1-Fec	D+1	ATB	105	105	3.33790487022051	0.92941425919878	14.1671673152251	0.717218158102171
07-D+1-Fec	D+1	ATB	105	105	3.5116102129573	0.947403852348129	19.0127993141037	0.754542357207328
01-D+1-Fec	D+1	ATB	62	62	3.04563258364477	0.924142513376368	13.1826144591569	0.737953335050294
04-D+1-Fec	D+1	ATB	140	140	3.74152401068608	0.958937812876165	24.3533058038096	0.757141794308636
02-D+1-Fec	D+1	ATB	91	91	3.23121449853495	0.92811805721234	13.9116996733659	0.716319028306425
20-D+1-Fec	D+1	ATB	95	95	3.4640350898502	0.946154168126802	18.5715396199078	0.760678246757063
16-D+1-Fec	D+1	ATB	113	113	3.14534302587286	0.912796648629588	11.4674491780978	0.66534482604171
06-D+1-Fec	D+1	ATB	170	171	3.45656378995778	0.928277032088855	13.9425351337783	0.673033381727312
15-D+1-Fec	D+1	ATB	104	104	3.54203821407303	0.951363113349201	20.5605265645344	0.762648599351933
05-D+1-Fec	D+1	ATB	102	102	3.47041853540069	0.948914372016363	19.574977140739	0.75036517521414
19-D+1-Fec	D+1	ATB	103	103	3.18572216640954	0.895378475364924	9.55826254193901	0.687358888621104
24-D+3-Fec	D+3	no_ATB	117	117	3.53758460859013	0.947623379078435	19.0924878773205	0.742850777192447
25-D+3-Fec	D+3	no_ATB	198	198	4.06438384399427	0.965901482290755	29.3267880007834	0.768566303555301
26-D+3-Fec	D+3	no_ATB	121	121	3.04730549122709	0.885223048273476	8.71255060321409	0.635412548203335
28-D+3-Fec	D+3	no_ATB	156	156	3.70689972978991	0.95789996801924	23.7529510774958	0.734060481025263
10-D+3-Fec	D+3	no_ATB	118	118	3.47190698412363	0.9452698362734	18.2714600488939	0.727758646278677
08-D+3-Fec	D+3	no_ATB	165	165	3.7140165423165	0.947879836429717	19.1864324955835	0.727390560925685
14-D+3-Fec	D+3	no_ATB	118	118	3.52953774688047	0.944004132652208	17.8584607644162	0.739838833357338
12-D+3-Fec	D+3	no_ATB	188	188	4.016992251123	0.96530095519472	28.8192371176697	0.76712246209105
09-D+3-Fec	D+3	no_ATB	232	232	4.35802251085387	0.975693015775398	41.1404389273383	0.800116145405526
11-D+3-Fec	D+3	no_ATB	175	175.5	3.78960127851169	0.961352692078325	25.8750234822737	0.733738299640103
13-D+3-Fec	D+3	no_ATB	122	122	3.58290770757685	0.94862974164235	19.4665168517901	0.745814323920346
27-D+3-Fec	D+3	no_ATB	320	320.333333333333	4.78896693893288	0.986619648970055	74.7364548031695	0.830218523279993
23-D+3-Fec	D+3	no_ATB	185	185	3.95543075122446	0.964584449134509	28.2361836978906	0.757693705900806
22-D+3-Fec	D+3	no_ATB	142	142	3.79330262146773	0.961441172587307	25.9343986085744	0.765422719029218
16-D+3-Fec	D+3	ATB	76	76	3.05177845504694	0.902432402014864	10.2493042839114	0.704679373042435
20-D+3-Fec	D+3	ATB	107	107	3.06930126760444	0.908334398348164	10.9092176561301	0.656840080460144
02-D+3-Fec	D+3	ATB	109	109	3.27579304905988	0.926543662144498	13.6135291956309	0.698262659537274
17-D+3-Fec	D+3	ATB	94	94	3.55410578033993	0.951046698211214	20.4276313028813	0.782274967983514
15-D+3-Fec	D+3	ATB	89	89	3.35927378452775	0.941787289201183	17.1783788502137	0.748395171232864
07-D+3-Fec	D+3	ATB	117	117	3.85954183252867	0.964797481019282	28.4070580445603	0.81045797263442
19-D+3-Fec	D+3	ATB	117	117	3.37194164136867	0.942863504650741	17.5019485162204	0.708067720233715
03-D+3-Fec	D+3	ATB	95	95	3.55754450237882	0.951903785333158	20.7916570342782	0.781212269690597
06-D+3-Fec	D+3	ATB	106	106	3.71122506404417	0.960839701406053	25.5360667794954	0.795812915993664
21-D+3-Fec	D+3	ATB	86	86	2.68948007287135	0.79517715039705	4.88226778378733	0.603787691887751
01-D+3-Fec	D+3	ATB	91	91	3.07893389838479	0.901322614966983	10.1340342537999	0.682560362151968
18-D+3-Fec	D+3	ATB	107	107	3.48300794671261	0.940818205430614	16.8970881548308	0.745374604998494
05-D+3-Fec	D+3	ATB	77	77	3.37816781126442	0.94691971850269	18.8393876556716	0.777697774920777
04-D+3-Fec	D+3	ATB	160	160	3.77206840159579	0.950770830191616	20.3131599393679	0.743239254244536
10-D+7-Fec	D+7	no_ATB	153	153	3.7544505803832	0.955944992550853	22.6988952652953	0.746346667835224
11-D+7-Fec	D+7	no_ATB	209	210.5	4.05495929443881	0.965828087040158	29.2637992252635	0.759023884165892
27-D+7-Fec	D+7	no_ATB	314	314.5	4.85282406674085	0.986358786093292	73.3072589315696	0.844058508199928
09-D+7-Fec	D+7	no_ATB	252	252	4.33601586080613	0.975453897578038	40.7396654185415	0.784170624522395
24-D+7-Fec	D+7	no_ATB	114	114	3.14951479321226	0.913895318922461	11.6137704418123	0.66498792808817
14-D+7-Fec	D+7	no_ATB	170	170	3.92823308393505	0.966366978840644	29.7326842944591	0.764872907705316
25-D+7-Fec	D+7	no_ATB	205	205	4.04119300383857	0.959676650436658	24.7995270935799	0.759193204535882
26-D+7-Fec	D+7	no_ATB	142	142	3.86945935907571	0.962059232126069	26.3568729900984	0.780789828640353
08-D+7-Fec	D+7	no_ATB	138	138	3.59591827480737	0.948256356655075	19.3260453913918	0.729801732279316
13-D+7-Fec	D+7	no_ATB	157	157	3.9925596252751	0.969445803089587	32.7287280019849	0.789629258342607
28-D+7-Fec	D+7	no_ATB	194	195	3.9418522848083	0.957310864368808	23.4251639255336	0.748283679207717
22-D+7-Fec	D+7	no_ATB	163	163	3.69825518101113	0.957254956404235	23.394525209914	0.726037798324973
12-D+7-Fec	D+7	no_ATB	183	183	3.95055358711642	0.969309271891299	32.5831305291354	0.758338437076306
23-D+7-Fec	D+7	no_ATB	252	252	4.37604375429654	0.97787396746796	45.1956309181029	0.791409688964115
15-D+7-Fec	D+7	ATB	146	146	3.52707656396675	0.934328197044845	15.2272353582689	0.707735748765359
20-D+7-Fec	D+7	ATB	116	116	3.26733069643723	0.915873366828635	11.8868420416043	0.687339582311951
17-D+7-Fec	D+7	ATB	108	108	3.18715846570143	0.916824651327799	12.0227930025405	0.680706778835628
21-D+7-Fec	D+7	ATB	133	133	3.41137339814382	0.92459237022428	13.2612575540994	0.697572567663339
19-D+7-Fec	D+7	ATB	89	89	2.91200622306213	0.896360541200521	9.64883463869483	0.648750752611289
05-D+7-Fec	D+7	ATB	152	152	3.64208089801973	0.947860445015506	19.1792967987047	0.724953725095003
03-D+7-Fec	D+7	ATB	134	134	3.47412101379549	0.945828595856752	18.4599239361722	0.709316996001034
18-D+7-Fec	D+7	ATB	87	87	2.92415054150639	0.910250576735085	11.1421328808797	0.654771765073243
16-D+7-Fec	D+7	ATB	65	65	2.84927893266435	0.912561944182138	11.436667828972	0.682562193788884
07-D+7-Fec	D+7	ATB	149	149	3.86600194958964	0.964343018329387	28.0449985710413	0.772590614131138
06-D+7-Fec	D+7	ATB	123	123	3.36918454093086	0.929121102891258	14.1085716735379	0.700136215099374
02-D+7-Fec	D+7	ATB	145	145	3.69846160135278	0.954889208292873	22.1676446401629	0.743150385930417
04-D+7-Fec	D+7	ATB	126	126	3.65616094827184	0.945549707890281	18.365374385595	0.755985903761445
01-D+7-Fec	D+7	ATB	135	135	3.87990889195316	0.970120397352143	33.467647203525	0.790966677138586
14-D+9-Fec	D+9	no_ATB	209	209	4.31686511754964	0.976637801595861	42.8041908856846	0.808048488535133
13-D+9-Fec	D+9	no_ATB	133	133	3.82975618495646	0.95039531841265	20.1593875416592	0.783125311617384
28-D+9-Fec	D+9	no_ATB	147	147	3.70485220673007	0.95651730926955	22.997656842329	0.74239099362757
09-D+9-Fec	D+9	no_ATB	223	223	4.06604557881785	0.962620097807075	26.7523439424428	0.751972704155444
23-D+9-Fec	D+9	no_ATB	263	264	4.11081928615674	0.963524828731599	27.415909651021	0.737743296832394
08-D+9-Fec	D+9	no_ATB	218	218	4.29544423669423	0.975496250549712	40.8100810053072	0.797743184199199
25-D+9-Fec	D+9	no_ATB	193	193	3.52636771613524	0.930548683456103	14.398575142459	0.670069411186266
10-D+9-Fec	D+9	no_ATB	145	145	3.37950532988048	0.922959874395571	12.9802488268855	0.679060907171771
24-D+9-Fec	D+9	no_ATB	208	208.333333333333	3.93909123879881	0.964378793806932	28.0731650292801	0.737997777248501
26-D+9-Fec	D+9	no_ATB	130	130	3.23324679052604	0.899567623518933	9.95694849646928	0.664247335778676
27-D+9-Fec	D+9	no_ATB	267	267	4.35193581369843	0.974283623554188	38.8857272371611	0.778904981641622
22-D+9-Fec	D+9	no_ATB	139	139	3.63093818824903	0.952402001627809	21.0092868229571	0.735830858051644
11-D+9-Fec	D+9	no_ATB	228	228	4.08674766172649	0.96579293326143	29.2337255235173	0.752714588648043
12-D+9-Fec	D+9	no_ATB	226	226	4.00326364294937	0.96511457106535	28.6652631353125	0.738536628485346
03-D+9-Fec	D+9	ATB	157	157	3.88349882118599	0.964979852830236	28.5549913640392	0.768059736549629
19-D+9-Fec	D+9	ATB	71	71	3.16880509242775	0.935058060060827	15.3983696966342	0.743383313744682
21-D+9-Fec	D+9	ATB	125	125	3.57062049319358	0.951834812741168	20.7618833624825	0.739517083491881
01-D+9-Fec	D+9	ATB	86	86	3.18092164478259	0.931010290412956	14.4949153429658	0.714116217982827
20-D+9-Fec	D+9	ATB	96	97	3.3247522456371	0.936706321337709	15.7993660841801	0.728417751268861
16-D+9-Fec	D+9	ATB	109	109	3.13390281239768	0.921209117675676	12.6918238570262	0.668017570018399
15-D+9-Fec	D+9	ATB	86	86	3.10095779114125	0.920973594806971	12.6539983383707	0.696164350217915
06-D+9-Fec	D+9	ATB	111	112	3.33195164674334	0.931114136484708	14.516766560936	0.707491300473002
05-D+9-Fec	D+9	ATB	109	109	3.45444947124352	0.947722492242201	19.1286854115729	0.736344768702615
07-D+9-Fec	D+9	ATB	147	147	3.9003278223968	0.964242961000548	27.9665215012722	0.781561068018437
18-D+9-Fec	D+9	ATB	92	92	2.99295284592545	0.907300765164409	10.7875755584561	0.661895795198517
17-D+9-Fec	D+9	ATB	115	115	3.28817382436754	0.92524234591111	13.3765567176701	0.692986482295962
02-D+9-Fec	D+9	ATB	131	131	3.58231073771641	0.947922388637552	19.2021095791095	0.734803229536604
23-D+14-Fec	D+14	no_ATB	67	67	3.34452174493239	0.944515061769927	18.0229091335276	0.795425979418403
08-D+14-Fec	D+14	no_ATB	297	302	4.49769093174561	0.979064874185639	47.7666104740591	0.789937219050737
27-D+14-Fec	D+14	no_ATB	243	243	4.2176484903503	0.965729599226132	29.179699607205	0.767813820008061
10-D+14-Fec	D+14	no_ATB	187	187.5	3.90897906837845	0.96551668961341	28.9995359723026	0.747256337936428
24-D+14-Fec	D+14	no_ATB	178	178	3.94721592113846	0.966335530515721	29.7049089238434	0.761748514353898
11-D+14-Fec	D+14	no_ATB	243	243	4.13291527642763	0.963602547675516	27.4744504391401	0.752388320985946
26-D+14-Fec	D+14	no_ATB	192	192	3.91806959134992	0.949984113785548	19.9936475325523	0.745235005283275
12-D+14-Fec	D+14	no_ATB	164	164	4.25702215338703	0.977316828001431	44.0855450050418	0.834732088307506
13-D+14-Fec	D+14	no_ATB	79	79	3.36239467160077	0.93819385026158	16.179619734157	0.769523927308651
28-D+14-Fec	D+14	no_ATB	187	187.5	4.1694655970838	0.97438074044946	39.0331343506338	0.797052002256236
14-D+14-Fec	D+14	no_ATB	232	232	4.17437104516954	0.973445702734753	37.6586881592521	0.766398443751747
25-D+14-Fec	D+14	no_ATB	232	232	3.88440927457597	0.950122134091696	20.0489732627776	0.713162579635746
09-D+14-Fec	D+14	no_ATB	445	446	4.65907226279387	0.980017007517916	50.0425549825221	0.764023533858759
07-D+14-Fec	D+14	ATB	144	144	3.77711259996867	0.952600760609814	21.0973849552331	0.760010964655536
02-D+14-Fec	D+14	ATB	139	139	3.30871613381322	0.924996240444871	13.3326650014788	0.670530674323372
16-D+14-Fec	D+14	ATB	118	118	3.49668564509035	0.941003725556794	16.9502228647112	0.73295258864067
20-D+14-Fec	D+14	ATB	154	154	3.77408757369456	0.955953132287951	22.7030899572107	0.749279945951065
15-D+14-Fec	D+14	ATB	45	45	2.99584887474908	0.922783605601826	12.9506176478974	0.787001443600492
01-D+14-Fec	D+14	ATB	136	136	3.34954529796144	0.930198814320851	14.3264042046026	0.681819784997901
05-D+14-Fec	D+14	ATB	154	154	3.4400406192856	0.937629227268157	16.0331507242888	0.68296068889693
17-D+14-Fec	D+14	ATB	158	158	3.95429555242443	0.96790999645182	31.1623524284937	0.781080755349321
21-D+14-Fec	D+14	ATB	136	139	3.6348743779014	0.950402658084688	20.162370832443	0.739900209244353
19-D+14-Fec	D+14	ATB	149	152	3.74870797382184	0.961165670990373	25.7504127276696	0.749150319492397
03-D+14-Fec	D+14	ATB	184	184	3.86989270507351	0.959424595662695	24.6454722098872	0.742078691847171
04-D+14-Fec	D+14	ATB	182	182	3.91633385940417	0.960266297734629	25.1675515490923	0.752561265751191
18-D+14-Fec	D+14	ATB	191	191.25	3.68266814212124	0.949884536693974	19.9539210860645	0.701156973750862
06-D+14-Fec	D+14	ATB	109	109	3.29353533174979	0.937462392424389	15.9903782502545	0.702044575339578
09-D+19-Fec	D+19	no_ATB	222	222	4.25940746894279	0.973550104049971	37.8073320926965	0.788388268978353
14-D+19-Fec	D+19	no_ATB	195	195	4.05163719933223	0.96085327995558	25.54492429673	0.768374272429449
10-D+19-Fec	D+19	no_ATB	136	136.5	3.62536708968677	0.938330999024929	16.2156023964817	0.737964944415914
12-D+19-Fec	D+19	no_ATB	247	247	4.24245990796945	0.972571296885338	36.4581582956964	0.7700419082395
11-D+19-Fec	D+19	no_ATB	256	256	4.27590706570164	0.973412198519422	37.6112331337539	0.77110373987373
28-D+19-Fec	D+19	no_ATB	247	247.333333333333	4.3937546771223	0.977513156620942	44.4704480367968	0.79750317252305
26-D+19-Fec	D+19	no_ATB	209	209	4.10385829471537	0.969343323863681	32.6193223150928	0.768176999259462
08-D+19-Fec	D+19	no_ATB	192	192	4.08442502230459	0.971560403592808	35.1622430108432	0.776876579680042
13-D+19-Fec	D+19	no_ATB	67	67	3.255061089337	0.925500868945588	13.4229753534927	0.774149595222607
25-D+19-Fec	D+19	no_ATB	257	257	4.22901896865142	0.961162032217395	25.7480001424761	0.762112269493468
24-D+19-Fec	D+19	no_ATB	174	174	4.00078953844629	0.966320695330472	29.6918243951979	0.775488787463746
27-D+19-Fec	D+19	no_ATB	263	263	4.46830666881464	0.978443032510415	46.3887140194073	0.8018993450309
22-D+19-Fec	D+19	no_ATB	130	130	3.2315686306126	0.927146729390731	13.7262197240706	0.663902569875008
04-D+19-Fec	D+19	ATB	128	128	3.75548960024734	0.960320813647932	25.2021296789488	0.774003746055274
02-D+19-Fec	D+19	ATB	161	161	3.66596917438185	0.952087891403314	20.8715506223656	0.721448031108042
18-D+19-Fec	D+19	ATB	182	182	3.58335483659343	0.936588381434363	15.7699806852416	0.688576139898522
07-D+19-Fec	D+19	ATB	139	139	3.37947702113282	0.928973165346528	14.0791857736422	0.684870781957642
21-D+19-Fec	D+19	ATB	55	55	3.11086823737451	0.9196115502721	12.4395980191783	0.776293882634578
03-D+19-Fec	D+19	ATB	176	176	4.12367483282655	0.967222823824753	30.5090345383443	0.79754135914236
06-D+19-Fec	D+19	ATB	129	129	3.42248217029738	0.942673031068908	17.4437968489495	0.704241622006995
16-D+19-Fec	D+19	ATB	131	131	3.20527329644555	0.908848239278055	10.9707151247519	0.657465346313593
15-D+19-Fec	D+19	ATB	126	127	3.40755977681578	0.928312347273608	13.9494035858123	0.704582537241654
01-D+19-Fec	D+19	ATB	129	129	3.51669105901915	0.950209228324783	20.0840430134919	0.723626915282352
05-D+19-Fec	D+19	ATB	120	120	3.421181419738	0.950218161855988	20.0876471677711	0.714608317580079
19-D+19-Fec	D+19	ATB	136	136	3.6833338969296	0.959514895676328	24.7004427111055	0.749764431371761
17-D+19-Fec	D+19	ATB	167	167	3.8458287494225	0.953530287714817	21.5193929728474	0.751432864200059
20-D+19-Fec	D+19	ATB	169	169	3.4774164637503	0.92457826539407	13.2587775291153	0.677872343489816
