## Additional file 12 for "Mucosal architecture, microbiota resilience and metabolic disruption reveal holobiont dynamics during bovine respiratory disease"

feature	metadata	value	coef	stderr	N	N.not.0	pval	qval
g__Erysipelatoclostridium	Antibiotic	Yes	2.45806295461179	0.244197650207282	273	89	2.31631178038352e-20	4.49364485394403e-17
Unassigned.116	Antibiotic	Yes	3.13179308730094	0.316291516782411	273	104	7.68775756955181e-20	7.45712484246526e-17
g__Cellvibrio	Antibiotic	Yes	2.90160729499612	0.299248250153722	273	131	3.40073409919904e-19	2.19914138414872e-16
g__Halomonas	Antibiotic	Yes	4.9231221239635	0.308300236624163	273	163	4.54111598364531e-15	2.20244125206797e-12
g__Brachybacterium	Antibiotic	Yes	1.94004853997458	0.258294470989102	273	65	9.25020660827577e-13	3.589080164011e-10
g__Dietzia	Antibiotic	Yes	1.60218158955843	0.215639234578837	273	84	1.53722966121995e-12	4.97037590461119e-10
g__Faucicola	Antibiotic	Yes	-5.69188364210947	0.487806575441053	273	222	1.15777676457419e-11	2.80760865409242e-09
g__Vibrio	Antibiotic	Yes	3.64472730011958	0.339833137350571	273	129	3.96405370275846e-11	7.69026418335141e-09
g__Moraxella	Antibiotic	Yes	-5.01839904946476	0.47105114175202	273	238	5.28091911770193e-11	9.31362098940159e-09
g__TM7a	Antibiotic	Yes	1.81711098434448	0.266706587630407	273	80	6.5275297185322e-11	1.05528397116271e-08
Unassigned.91	Antibiotic	Yes	-5.05037268264488	0.497073167122476	273	143	1.92263102982016e-10	2.48660279856741e-08
g__Weeksella	Antibiotic	Yes	3.12755541892479	0.311742528544244	273	118	2.08954244836855e-10	2.53357021864687e-08
g__Staphylococcus	Antibiotic	Yes	4.18972580993062	0.444434781657058	273	153	6.03701626865857e-10	6.50656197844312e-08
g__Pseudomonas	Antibiotic	Yes	3.53603301096215	0.398868384302886	273	184	2.29229722167375e-09	2.34055611055109e-07
g__uncultured.16	Antibiotic	Yes	3.11213420759811	0.374629398150666	273	78	7.9215543613078e-09	6.98537066406233e-07
g__Psychrobacter	Antibiotic	Yes	3.42253486162834	0.413624271567967	273	231	8.42573222463615e-09	7.10692196338875e-07
Unassigned.96	Antibiotic	Yes	2.00769668420422	0.248777470015695	273	271	1.45276333864348e-08	1.12734435078734e-06
Unassigned.76	Antibiotic	Yes	2.88608425763634	0.363285282964934	273	178	2.09670243586112e-08	1.5065195279891e-06
Unassigned.125	Antibiotic	Yes	1.35024111808936	0.234229880395389	273	30	2.29557646076816e-08	1.5356614944449e-06
Unassigned.87	Antibiotic	Yes	2.81261147782243	0.361936811646131	273	129	2.76520928554911e-08	1.78816867132176e-06
Unassigned.102	Antibiotic	Yes	1.35466227347396	0.238767343465421	273	65	3.69553663422144e-08	2.31269066786761e-06
g__Cutibacterium	Antibiotic	Yes	2.24900512952392	0.296472735182762	273	188	4.88543032338444e-08	2.87204085677752e-06
g__Galbibacter	Antibiotic	Yes	3.11183356090656	0.421053486780968	273	132	7.20676919648318e-08	3.88364784477149e-06
g__Mannheimia	Antibiotic	Yes	-4.50111648085829	0.62099957396458	273	177	1.20309723512881e-07	5.83502159037474e-06
g__Blautia	Antibiotic	Yes	2.53577148178103	0.353444140249987	273	235	1.19989206926356e-07	5.83502159037474e-06
g__Acinetobacter	Antibiotic	Yes	2.68580255462479	0.378755236873727	273	255	1.50314436603045e-07	7.1124391953636e-06
g__Corynebacterium	Antibiotic	Yes	2.93565865839468	0.426460311880683	273	235	2.38686833163343e-07	1.10250584842116e-05
Unassigned.113	Antibiotic	Yes	1.93410343103944	0.284091774882688	273	76	2.88686955272265e-07	1.27284703006408e-05
g__Parabacteroides	Antibiotic	Yes	2.56609331589288	0.372949696597841	273	99	3.09136380153622e-07	1.30374908151745e-05
g__Alcanivorax	Antibiotic	Yes	1.93687719633778	0.283510092532865	273	62	3.21912101762904e-07	1.3287435689788e-05
Unassigned.21	Antibiotic	Yes	2.42059499657131	0.358951707400436	273	103	3.64231414218876e-07	1.47210196580129e-05
g__Enterococcus	Antibiotic	Yes	2.29244012519054	0.342269538623031	273	107	4.43294436173211e-07	1.71998241235206e-05
g__Aerococcus	Antibiotic	Yes	1.97659067937709	0.301102686261199	273	159	5.24497714542779e-07	1.91985955889244e-05
g__Bifidobacterium	Antibiotic	Yes	1.71971020993352	0.261326765353225	273	247	5.73813806467895e-07	2.06147923064392e-05
g__Pseudoalteromonas	Antibiotic	Yes	1.23169166228921	0.189055118870288	273	49	7.19654481350999e-07	2.53841762512898e-05
g__Erysipelotrichaceae_UCG.003	Antibiotic	Yes	1.74396532618826	0.273544973451944	273	82	8.43818902851007e-07	2.8719450377736e-05
g__Faecalibacterium	Antibiotic	Yes	3.07175909677616	0.479292308192067	273	179	8.66318412577628e-07	2.89768572482862e-05
Unassigned.95	Antibiotic	Yes	1.92992928418734	0.307971784001354	273	248	1.21246606230047e-06	3.80424447159878e-05
Unassigned.101	Antibiotic	Yes	1.72775504654754	0.280241361370721	273	262	1.55485639071533e-06	4.64064830459652e-05
Unassigned.77	Antibiotic	Yes	1.99455679651019	0.327593727773892	273	64	1.81662805112717e-06	5.26008719281598e-05
Unassigned.41	Antibiotic	Yes	0.997696695378231	0.205691455087557	273	55	2.11550479039687e-06	5.94794100488396e-05
g__Flavobacterium	Antibiotic	Yes	2.32281339095843	0.38713669378185	273	216	2.54041515560752e-06	6.94141605898394e-05
g__Methylophaga	Antibiotic	Yes	1.31348961037417	0.219718602700443	273	51	3.05655030968753e-06	8.10640765024422e-05
g__Brevundimonas	Antibiotic	Yes	0.829453604801162	0.174508400407606	273	37	3.30746452147109e-06	8.33309243071937e-05
g__Fournierella	Antibiotic	Yes	2.04263478924721	0.348036083782079	273	121	3.29938017265322e-06	8.33309243071937e-05
g__.Ruminococcus._gnavus_group	Antibiotic	Yes	1.18780918477726	0.203196562859354	273	38	3.29146470633658e-06	8.33309243071937e-05
Unassigned.42	Antibiotic	Yes	2.51843241849005	0.431040163248706	273	139	3.49909647386886e-06	8.48530894913198e-05
g__Dorea	Antibiotic	Yes	2.19979403513083	0.37766699467159	273	90	3.58569984697319e-06	8.58797247299751e-05
g__JG30.KF.CM45	Antibiotic	Yes	1.48137351030625	0.256238148034647	273	70	3.97790080601574e-06	9.41113117520798e-05
g__Spongiibacter	Antibiotic	Yes	1.81199247621438	0.313356023506347	273	45	4.11991742536475e-06	9.51504738715191e-05
Unassigned.50	Antibiotic	Yes	0.652298574890392	0.139426250938337	273	28	4.63684773068235e-06	0.000102221415880952
g__Idiomarina	Antibiotic	Yes	2.73242987634862	0.481595987333398	273	110	5.88431823416592e-06	0.000125445905211889
g__Oceanisphaera	Antibiotic	Yes	1.21920442658357	0.21550132044721	273	49	6.29469170169122e-06	0.000132735890231315
Unassigned.98	Antibiotic	Yes	1.11048352763158	0.198897272435816	273	55	8.03518798496081e-06	0.00015588264690824
g__Clostridia_UCG.014	Antibiotic	Yes	1.74374246651603	0.315770044591116	273	142	8.96228244838698e-06	0.000172146811384859
g__Colidextribacter	Antibiotic	Yes	0.895349477567943	0.201177301627998	273	58	1.26792017673496e-05	0.000236515879121713
g__Aliidiomarina	Antibiotic	Yes	1.0413774912637	0.197788339034183	273	32	1.54071469613643e-05	0.000276758010231913
g__C1.B045	Antibiotic	Yes	0.875913776012841	0.165416906889587	273	40	1.56229283999876e-05	0.000278059459596109
g__Marinobacter	Antibiotic	Yes	1.06227796688197	0.201832333532374	273	46	1.6136093158277e-05	0.000284582006609612
g__Intestinibacter	Antibiotic	Yes	0.881901093997424	0.168374990805578	273	30	1.63931375163129e-05	0.00028651069172655
g__Collinsella	Antibiotic	Yes	2.75670481706442	0.52667523852525	273	184	1.7482851536916e-05	0.000302827964121581
g__Salinimicrobium	Antibiotic	Yes	1.49816430298704	0.284450409754138	273	68	1.78753896966394e-05	0.000306887221340535
Unassigned.72	Antibiotic	Yes	1.71964697833794	0.331303070366731	273	60	2.05583385527499e-05	0.000344737530033487
g__Paracoccus	Antibiotic	Yes	0.742986095676828	0.174298160216544	273	32	2.82045487031558e-05	0.000448498561345264
g__Lactobacillus	Antibiotic	Yes	1.43499092459905	0.339188778932167	273	87	3.22437394027326e-05	0.000492542160955129
g__Romboutsia	Antibiotic	Yes	0.889450335994677	0.210673442756821	273	56	3.34335930910099e-05	0.00050279977206635
g__Desemzia	Antibiotic	Yes	0.915580252238009	0.185584791008646	273	39	3.94184656181712e-05	0.000562292818376854
g__HT002	Antibiotic	Yes	1.34262838969245	0.272197264583022	273	74	4.06204683994885e-05	0.00057460615204498
g__Glutamicibacter	Antibiotic	Yes	1.0356075811907	0.214170843296721	273	43	4.89176464329648e-05	0.000654484372965184
g__Subdoligranulum	Antibiotic	Yes	1.48269322967254	0.317739852778053	273	152	8.12895623679486e-05	0.001004469751553
g__Nocardioides	Antibiotic	Yes	0.721286291852462	0.180292091804904	273	54	8.22467992681826e-05	0.00100986576316629
g__Nosocomiicoccus	Antibiotic	Yes	1.79492629827616	0.386239891770492	273	78	8.40406090905502e-05	0.00102540114236269
g__Weissella	Antibiotic	Yes	1.06619664204404	0.269662102843756	273	109	9.90199777979865e-05	0.00114941889811645
g__Carnobacterium	Antibiotic	Yes	0.835709205741721	0.184274004208	273	42	0.000108603603570736	0.00123400931653992
Unassigned.83	Antibiotic	Yes	0.841563268256935	0.187844056434606	273	40	0.000134642784731191	0.00147574577614977
g__Ornithobacterium	Antibiotic	Yes	1.51543741872901	0.342007807105659	273	85	0.000147622742467687	0.00160892202464782
g__Myroides	Antibiotic	Yes	1.50199622501766	0.339885664238123	273	101	0.000151363237809614	0.00163135934083695
g__Rheinheimera	Antibiotic	Yes	0.625437861376189	0.164472135174084	273	37	0.000178123708481774	0.00184635466008565
g__Caulobacter	Antibiotic	Yes	1.48205529936396	0.344518024097567	273	88	0.00021064286876317	0.00209562648923358
g__Christensenellaceae_R.7_group	Antibiotic	Yes	1.36263187347538	0.319287306857929	273	82	0.000228440765221965	0.00220485116681897
g__Verticiella	Antibiotic	Yes	0.713365103412257	0.167580929918229	273	35	0.000233492967447103	0.00223035617230697
Unassigned.93	Antibiotic	Yes	-1.96605053944618	0.462285426820501	273	102	0.00024529420855426	0.00229487181204811
g__uncultured.4	Antibiotic	Yes	0.823655543569711	0.194589395966092	273	47	0.00024997041632069	0.00232029955819205
Unassigned.121	Antibiotic	Yes	0.961507798368894	0.227427152791924	273	36	0.000261218473972145	0.00238295383604304
g__Mycobacterium	Antibiotic	Yes	0.743977679669481	0.17828445045048	273	38	0.000294420958875322	0.00260811260373573
g__Fusicatenibacter	Antibiotic	Yes	1.03994662799048	0.249295827741866	273	57	0.000296976419195797	0.00261879206018111
g__Saccharopolyspora	Antibiotic	Yes	1.36016670730541	0.32962288099306	273	107	0.000330488181510266	0.00287509897816106
Unassigned.123	Antibiotic	Yes	0.804279471519577	0.196865660674222	273	34	0.000371956755459669	0.00311032804134378
g__Brevibacterium	Antibiotic	Yes	1.6679175635842	0.409648004778922	273	131	0.000382595001434218	0.0031251128155176
g__67.14	Antibiotic	Yes	0.63692426182566	0.157351399547143	273	35	0.000405934909298301	0.00325619025359665
g__Empedobacter	Antibiotic	Yes	1.38369559857298	0.342159417158401	273	52	0.000411476288616621	0.00327157377014855
g__Escherichia.Shigella	Antibiotic	Yes	0.96180476521296	0.269689297628518	273	30	0.000430220847429401	0.00337906252636857
g__uncultured.43	Antibiotic	Yes	0.417689477866724	0.117516479856643	273	29	0.000449444345800666	0.00347617074605279
Unassigned.73	Antibiotic	Yes	0.657479391053442	0.163214206331671	273	30	0.000454924954263811	0.00349309273035835
g__Moheibacter	Antibiotic	Yes	0.627936055398381	0.179256396607313	273	55	0.000540763507598242	0.00403492771054073
g__Alloprevotella	Antibiotic	Yes	1.78738254601539	0.454710571005954	273	178	0.000556541572704404	0.00412095668338375
g__Peredibacter	Antibiotic	Yes	0.905979430075791	0.233724458467209	273	55	0.000678353442440434	0.00491046894900911
g__Stenotrophomonas	Antibiotic	Yes	1.03646109782865	0.270844328648773	273	92	0.000724895137369938	0.00516340326602418
g__Luteolibacter	Antibiotic	Yes	0.656923214266516	0.17561538242112	273	35	0.000893535964406983	0.00610373158785052
g__Methanobrevibacter	Antibiotic	Yes	0.506003307446991	0.150953751818449	273	31	0.000920498306917943	0.0062031932337686
g__Luteimonas	Antibiotic	Yes	0.74779617464342	0.201299921182056	273	37	0.000958753975390264	0.00639169316926843
g__uncultured.59	Antibiotic	Yes	0.649772838770672	0.195448242876921	273	33	0.00101218786239452	0.00672480977070333
g__Sharpea	Antibiotic	Yes	1.24800127882129	0.339661439068606	273	146	0.00108572415696312	0.00709193557073553
Unassigned.78	Antibiotic	Yes	0.715041441941467	0.2175158732978	273	60	0.00114978077480565	0.00741054718645503
g__Sphingobacterium	Antibiotic	Yes	1.54431711756352	0.44520752594432	273	192	0.00181845779056163	0.0104373021115076
g__Caviibacter	Antibiotic	Yes	-2.77978161199396	0.801936778507287	273	175	0.00183468266605677	0.0104684834475004
g__Sphingobium	Antibiotic	Yes	0.409690558332483	0.130313631164533	273	29	0.00185912888078504	0.0105768622543196
g__Sphingopyxis	Antibiotic	Yes	0.532503987578273	0.154040484257793	273	28	0.00190996203136563	0.0107400763502879
g__Parapusillimonas	Antibiotic	Yes	0.68242408754282	0.199768663887222	273	43	0.00208622984347489	0.0115307290494054
Unassigned.9	Antibiotic	Yes	0.784824227897383	0.232001300588246	273	42	0.00224975291482404	0.0122553735198048
g__Neisseria	Antibiotic	Yes	1.52877839145536	0.4535869487097	273	111	0.0023816050482729	0.0128334652325802
g__Phascolarctobacterium	Antibiotic	Yes	1.62428354720932	0.489928952744162	273	157	0.00267508564300211	0.014175181249574
g__Paenochrobactrum	Antibiotic	Yes	0.463763315121277	0.153085629686089	273	28	0.00269498150032821	0.0141833931017841
g__Bacteroides	Antibiotic	Yes	1.92657053925943	0.584984174070598	273	250	0.00283724535737233	0.0147441133924517
g__UCG.002	Antibiotic	Yes	0.469974019070784	0.145158107992798	273	41	0.00324669047920672	0.0163854574422478
g__Natribacillus	Antibiotic	Yes	0.873858500295649	0.274644789741609	273	67	0.00371593696034804	0.018022294257688
g__Geobacillus	Antibiotic	Yes	0.950504061654487	0.299621375237584	273	44	0.00383186699761322	0.0184005494439843
g__Anaerostipes	Antibiotic	Yes	0.567010154315428	0.202621637507944	273	59	0.0055176537989087	0.0244458708979533
g__Oceanobacter	Antibiotic	Yes	0.631447395628158	0.209773216632256	273	28	0.00576803324712484	0.0250896513439959
g__Facklamia	Antibiotic	Yes	0.812744635310708	0.270579730472663	273	48	0.00575691818680147	0.0250896513439959
g__Alistipes	Antibiotic	Yes	0.642865975020315	0.216894377902633	273	51	0.00647152220680845	0.0273710802290793
g__.Ruminococcus._torques_group	Antibiotic	Yes	0.714059947104739	0.241418413159002	273	78	0.0065012404141807	0.0274182747902404
g__Faecalicoccus	Antibiotic	Yes	0.474540790578917	0.160244477835964	273	39	0.00673247482193034	0.0282095057333582
Unassigned.115	Antibiotic	Yes	0.465933215696484	0.171367598176719	273	41	0.00698726836952828	0.0290263396935436
g__Pseudochrobactrum	Antibiotic	Yes	0.471352323217194	0.16126286089253	273	30	0.00710171231046346	0.029375952840723
g__Pedobacter	Antibiotic	Yes	0.558516644985963	0.191902823439314	273	33	0.00739952583230256	0.0301860438832417
Unassigned.119	Antibiotic	Yes	-2.76082617528889	0.9610621764902	273	109	0.00807856460495507	0.0322477681761581
g__Lactococcus	Antibiotic	Yes	0.560551640791359	0.198873074559869	273	45	0.00898993079604614	0.0350877762487536
g__Caviibacterium	Antibiotic	Yes	-2.21096460169311	0.787279438765235	273	140	0.00933167186386288	0.0361180660807344
Unassigned.23	Antibiotic	Yes	0.810511770768059	0.293326049452311	273	54	0.0103865012817025	0.0391258494883552
g__Globicatella	Antibiotic	Yes	1.15375961165198	0.418651385913203	273	79	0.0104815995051987	0.0394075640311735
Unassigned.18	Antibiotic	Yes	0.507079409603491	0.199969130101312	273	41	0.0118011897225983	0.0436082058320774
g__Megamonas	Antibiotic	Yes	0.999348814696408	0.374694646471521	273	174	0.0128890171417047	0.0464771250091211
g__Staphylococcaceae	Antibiotic	Yes	0.728784991149022	0.282210119217269	273	62	0.0157180947555703	0.0545493807259504
g__LD29	Antibiotic	Yes	0.437257405976036	0.171180309429212	273	29	0.0167774837300453	0.0576076432500669
g__Sutterella	Antibiotic	Yes	0.375904636372393	0.156424164830745	273	29	0.0169519007355734	0.0580012123933198
Unassigned.112	Antibiotic	Yes	0.807878350392776	0.318426347707491	273	70	0.0173417995085341	0.0588165927387346
g__Ruminococcus	Antibiotic	Yes	0.696890234517371	0.293104110179569	273	32	0.0249524749956607	0.0778260474141186
g__Ligilactobacillus	Antibiotic	Yes	0.756381046453808	0.320457579475779	273	134	0.025986394934084	0.079795954918316
g__JGI_0000069.P22	Antibiotic	Yes	-1.22849387012034	0.528568846056774	273	44	0.028200736487369	0.0850846481889515
g__Veillonella	Antibiotic	Yes	0.438194157406618	0.19941842656164	273	42	0.0288702654689561	0.0868345969143795
g__Negativibacillus	Antibiotic	Yes	0.44138155138145	0.194581241944107	273	44	0.0321190849479462	0.0942678136142444
g__Streptococcus	Antibiotic	Yes	1.12533917515699	0.501882507893089	273	248	0.0337844322209458	0.0981164648332856
g__Pasteurella	Antibiotic	Yes	-1.40567259592122	0.648358425226079	273	73	0.0394719468689053	0.109180304649509
g__Odoribacter	Antibiotic	Yes	0.42164261471646	0.205364193133457	273	51	0.0410513767542112	0.112168550567845
g__Fluviicola	Antibiotic	Yes	0.363339332097303	0.169974394284345	273	44	0.0419528820678205	0.113830197498702
g__Muribaculaceae	Antibiotic	Yes	-0.796080520543267	0.382479178622537	273	72	0.0474050557485458	0.124614916195364
g__Woesearchaeales	Antibiotic	Yes	1.09538614259972	0.534666782351611	273	177	0.0507710523689359	0.130285504756264
g__Methylobacterium.Methylorubrum	Antibiotic	Yes	0.339885587333063	0.176973773191369	273	37	0.0558748361085693	0.140592972828307
g__CAG.352	Antibiotic	Yes	0.297986994822582	0.152211542509114	273	37	0.0608936687805242	0.150266930536164
Unassigned.90	Antibiotic	Yes	-1.31343975197502	0.675041764611617	273	63	0.0625738307510968	0.152888201079506
g__Acidaminococcus	Antibiotic	Yes	0.518147366619437	0.266722632159804	273	151	0.0629065593948662	0.153314981439749
g__Porphyromonas	Antibiotic	Yes	-1.13133951119174	0.595221926566972	273	101	0.0685018627997178	0.164123550317472
g__Mycoplasma	Antibiotic	Yes	0.470492062646177	0.256987331916605	273	273	0.0787969845903189	0.182417840221025
g__Filobacterium	Antibiotic	Yes	-1.99629101609981	1.13796273534176	273	87	0.0912054101424584	0.203846193175541
Unassigned.24	Antibiotic	Yes	0.411252093816652	0.237447150175894	273	44	0.0951382893515169	0.210655781217324
g__Holdemanella	Antibiotic	Yes	0.326396238437446	0.188625677131247	273	39	0.0952294433647388	0.210655781217324
g__Prevotella	Antibiotic	Yes	0.415917617463442	0.240244190900817	273	34	0.095742922175802	0.211069623887564
g__Megasphaera	Antibiotic	Yes	0.566738811766862	0.328718012128097	273	173	0.0964150980628175	0.212069490070143
g__Gracilibacteria	Antibiotic	Yes	-0.980593166283444	0.586727473575329	273	36	0.106713347556273	0.227249060657705
g__F082	Antibiotic	Yes	-0.394230682730325	0.239882618530272	273	44	0.11307364225677	0.236127950460855
g__Klebsiella	Antibiotic	Yes	0.281438123301717	0.177175366998088	273	41	0.113386433539586	0.236526538781503
g__Prevotella_9	Antibiotic	Yes	0.441296660815781	0.279906191369415	273	131	0.116097066333198	0.241143799450111
g__Prevotellaceae_UCG.003	Antibiotic	Yes	-0.211564137290288	0.137198540031577	273	31	0.124273445800725	0.254583405336227
g__Intestinimonas	Antibiotic	Yes	0.33314838679883	0.215378043291977	273	34	0.133707798476436	0.267691567641163
g__Anaerofilum	Antibiotic	Yes	0.404815988669832	0.269808235129755	273	47	0.145410377734394	0.283821865155176
g__.Eubacterium._hallii_group	Antibiotic	Yes	0.205654089704119	0.158210853370238	273	34	0.194786787736951	0.35054394082531
g__Conchiformibius	Antibiotic	Yes	0.333433816825712	0.250651678585059	273	54	0.195215744852945	0.350809209409657
g__.Eubacterium._coprostanoligenes_group	Antibiotic	Yes	0.567328789866745	0.441488393037952	273	139	0.210037777312281	0.368754106774502
Unassigned.13	Antibiotic	Yes	0.269281476215515	0.213369401445649	273	41	0.218150886269287	0.379222866812202
g__Actinomyces	Antibiotic	Yes	0.216020073309962	0.172240240401406	273	40	0.220887759001128	0.382951074586405
g__Gemmobacter	Antibiotic	Yes	0.190527295812206	0.156388759458592	273	34	0.22420865572593	0.386979352409523
g__Fusobacterium	Antibiotic	Yes	-0.606035474506068	0.489835583237191	273	98	0.226913745837187	0.389364893241552
g__Cyanobium_PCC.6307	Antibiotic	Yes	0.232170646369069	0.206114844825183	273	41	0.261020983661276	0.424104445814804
g__Parvimonas	Antibiotic	Yes	-0.432787385715151	0.405383003908648	273	38	0.295575817610992	0.463180198841134
g__Prevotella_7	Antibiotic	Yes	-0.184428141365867	0.191047599943876	273	35	0.343226029427215	0.508421860631784
g__Alysiella	Antibiotic	Yes	-0.305450304365408	0.331797991994453	273	53	0.366079663192767	0.529995930294005
g__Aequorivita	Antibiotic	Yes	0.241998419665663	0.319726319793822	273	82	0.455847417206925	0.622339190275465
Unassigned.53	Antibiotic	Yes	-0.392398027215286	0.522229609294888	273	266	0.459164449757064	0.625207345460207
g__Wautersiella	Antibiotic	Yes	-0.253997231963807	0.350032326060308	273	88	0.474410689350838	0.639136623153212
g__Mitsuokella	Antibiotic	Yes	0.223354760411104	0.353364727912484	273	153	0.532849541033864	0.692184503501471
g__Peptoniphilus	Antibiotic	Yes	-0.161376163249838	0.27072708661541	273	40	0.556266802790299	0.71148378450551
g__Butyricimonas	Antibiotic	Yes	0.13209659161435	0.232468639735892	273	35	0.574711880650305	0.726711443814516
Unassigned.89	Antibiotic	Yes	0.140360680955896	0.251883261610422	273	67	0.582147141929256	0.732403019029025
Unassigned.4	Antibiotic	Yes	0.131847589701066	0.319625615184256	273	82	0.68336480868459	0.811338879344006
g__Rikenellaceae_RC9_gut_group	Antibiotic	Yes	0.0679040986929756	0.169689559790502	273	37	0.692504014457137	0.817478823857807
g__Helcococcus	Antibiotic	Yes	0.156367025601918	0.48843081440906	273	119	0.751421447414829	0.855993897818419
g__Bergeyella	Antibiotic	Yes	-0.0611394889621043	0.26737029324823	273	90	0.820936202307018	0.899275117151674
g__Anaerovibrio	Antibiotic	Yes	0.0383602674874181	0.178185238216526	273	34	0.831233287526437	0.905539052676822
g__Capnocytophaga	Antibiotic	Yes	0.0489695713093004	0.25008337138789	273	46	0.846354300503141	0.911169446712593
g__Olsenella	Antibiotic	Yes	-0.0707358771045344	0.427893733276922	273	141	0.869973822554545	0.92606421501167
g__Comamonas	Antibiotic	Yes	0.0211985712635062	0.251887478303814	273	53	0.933577995319843	0.96439899410037
g__Gastranaerophilales	Antibiotic	Yes	-0.0138263279637414	0.21758022120777	273	34	0.949380275317782	0.969899779369413
g__Lautropia	Antibiotic	Yes	-0.0112979240280682	0.254422856998153	273	52	0.96493653912334	0.980098853786492
