## Additional file 13 for "Mucosal architecture, microbiota resilience and metabolic disruption reveal holobiont dynamics during bovine respiratory disease"

feature	metadata	value	coef	stderr	N	N.not.0	pval	qval
g__Sutterella	Antibiotic	Yes	-5.85290362822654	0.317366514795416	273	184	2.37744254500223e-16	1.54533765425145e-13
g__Prevotella_9	Antibiotic	Yes	-6.31605847037811	0.514605760062652	273	193	1.81322179401609e-12	3.36741190317274e-10
g__.Ruminococcus._gnavus_group	Antibiotic	Yes	2.26745484685918	0.297546656834601	273	89	4.50282938400243e-08	2.54507747791442e-06
g__Clostridium_sensu_stricto_1	Antibiotic	Yes	3.93501553679923	0.548032021592306	273	121	1.24733246949669e-07	6.23666234748344e-06
g__Megamonas	Antibiotic	Yes	-4.60482999766295	0.670685198860498	273	227	2.99468644169057e-07	1.21659136693679e-05
Unassigned.51	Antibiotic	Yes	1.69853083177632	0.25706853840116	273	54	4.86595000957801e-07	1.75714861456984e-05
g__Acidaminococcus	Antibiotic	Yes	-4.89144892303134	0.777717387114652	273	207	1.18687498649618e-06	3.50667609646598e-05
g__Erysipelatoclostridium	Antibiotic	Yes	2.52551730558195	0.405910434115798	273	259	1.60147191389947e-06	4.33731976681107e-05
g__Coprobacter	Antibiotic	Yes	-4.40007997211957	0.745492646241676	273	149	3.20970819089948e-06	7.32038710205144e-05
g__Intestinibacter	Antibiotic	Yes	2.25880369911859	0.401974236571418	273	162	6.26187381108085e-06	0.000131297354103308
g__Bilophila	Antibiotic	Yes	-3.21098042584287	0.569721978520041	273	163	6.71580018132343e-06	0.000138580003741595
Unassigned.35	Antibiotic	Yes	1.72129736282436	0.324150831908685	273	98	1.66838403388544e-05	0.000314333223775518
g__Terrisporobacter	Antibiotic	Yes	1.83693314015373	0.367824786148556	273	68	3.25888805063548e-05	0.000526241870871071
g__Megasphaera	Antibiotic	Yes	-4.76270746619623	0.952374774952346	273	219	3.31937180087907e-05	0.000526241870871071
g__Bifidobacterium	Antibiotic	Yes	-3.54449669764802	0.717031755509458	273	235	3.86922916483124e-05	0.000584883478404722
g__Mitsuokella	Antibiotic	Yes	-3.463037191557	0.727323893705292	273	145	6.62092729244464e-05	0.000887340771152375
g__Tuzzerella	Antibiotic	Yes	-2.3953936264377	0.505388455667719	273	115	6.85445852115634e-05	0.000909264905867678
g__.Eubacterium._coprostanoligenes_group	Antibiotic	Yes	-3.45019214398673	0.767615484350657	273	186	0.000128957764191969	0.00156677657429495
g__Desulfovibrio	Antibiotic	Yes	-3.73433296374087	0.833525657102153	273	145	0.000136048673111896	0.00162259885362811
g__Negativibacillus	Antibiotic	Yes	-3.46921512669937	0.791057851415714	273	174	0.000172314550475701	0.00191460611639667
g__Odoribacter	Antibiotic	Yes	-3.30464634610205	0.771539823231325	273	113	0.000230328410614413	0.00245431912949785
g__Dorea	Antibiotic	Yes	1.31653321438064	0.309231987064863	273	267	0.0002642381988465	0.00272626713095595
g__Alistipes	Antibiotic	Yes	-3.28458621609867	0.817261659145844	273	143	0.000447744399112499	0.00421788202062499
g__.Clostridium._methylpentosum_group	Antibiotic	Yes	1.22772604074794	0.315731072495583	273	92	0.000617635476756634	0.00549949397112072
g__Slackia	Antibiotic	Yes	-1.9951724857777	0.516197391493523	273	74	0.000670564988130196	0.00589009786871118
g__Chlamydia	Antibiotic	Yes	-2.00047999384414	0.528188450062748	273	72	0.000812655683392506	0.0069503446605938
g__Pseudoflavonifractor	Antibiotic	Yes	-0.783035607269703	0.212757544959779	273	120	0.00109051001720235	0.00886039388976911
Unassigned.41	Antibiotic	Yes	-0.485007155540226	0.1341064077551	273	32	0.00122082035791575	0.00961858463812411
g__Tannerellaceae	Antibiotic	Yes	-1.81748718623662	0.50678093116846	273	86	0.00137915385532287	0.0106417014380387
g__Clostridia_UCG.014	Antibiotic	Yes	-2.98228402986296	0.837755445336851	273	235	0.00145283429680962	0.0111099093285441
g__Escherichia.Shigella	Antibiotic	Yes	1.65852922257193	0.465809067883282	273	269	0.00147173284692124	0.0111886122865358
Unassigned.54	Antibiotic	Yes	1.84666225268292	0.530537419758551	273	239	0.00180207407735421	0.0130876888299467
g__Ligilactobacillus	Antibiotic	Yes	-2.77709551347603	0.812207140486863	273	235	0.00207644716144346	0.0149137088943453
g__Intestinimonas	Antibiotic	Yes	-2.52205403616113	0.771183336779242	273	201	0.00302593689581612	0.0196781128634623
g__Anaerostipes	Antibiotic	Yes	-1.06334426316472	0.325060155705952	273	51	0.00302740197899419	0.0196781128634623
g__Muribaculaceae	Antibiotic	Yes	-2.2851096230731	0.728743266499796	273	85	0.00428110841803835	0.0265020997307136
g__Allisonella	Antibiotic	Yes	-1.6616270316479	0.532004289843809	273	94	0.00435921663981409	0.0268577328519351
g__Subdoligranulum	Antibiotic	Yes	-1.28600942180151	0.414664313340665	273	260	0.00467935079223744	0.0281627593977253
g__Lachnospiraceae_UCG.004	Antibiotic	Yes	1.69355625376805	0.580068060010455	273	183	0.00711805072087811	0.0390441600723272
g__.Ruminococcus._torques_group	Antibiotic	Yes	-1.67926848594527	0.579481646544818	273	217	0.00753016831084198	0.0405886876133977
g__Gordonibacter	Antibiotic	Yes	1.42193051255557	0.495083391165071	273	139	0.00800168908193278	0.0418827824502914
g__uncultured.13	Antibiotic	Yes	-1.55935572326166	0.549335160835395	273	60	0.00871173354339592	0.043726847901215
Unassigned.1	Antibiotic	Yes	-2.0733734305828	0.773605039068246	273	181	0.0126135391052415	0.0571344976892471
g__Fusobacterium	Antibiotic	Yes	-2.58657364001359	0.971922888779057	273	93	0.0131515664502485	0.0587527023550622
g__Anaerovibrio	Antibiotic	Yes	-1.84757940847376	0.699672362656399	273	60	0.0137948479323092	0.0613612297033855
g__Parasutterella	Antibiotic	Yes	1.45023275757881	0.556862170543367	273	36	0.0150191427255561	0.065082951810743
g__.Eubacterium._nodatum_group	Antibiotic	Yes	-1.51736762965635	0.595396925752639	273	113	0.0171114994805106	0.0715271682465074
g__Howardella	Antibiotic	Yes	-0.964546194743285	0.382511218232515	273	131	0.018249029467175	0.0746029506519734
g__Faecalibacterium	Antibiotic	Yes	1.0815031581831	0.428176037021703	273	268	0.018310795638765	0.0746207972739638
g__RF39	Antibiotic	Yes	-1.17007381248237	0.466274575609396	273	80	0.0187572398211794	0.0748319596607385
g__Pseudoramibacter	Antibiotic	Yes	-1.16221088719362	0.463536277326827	273	60	0.0187620795512534	0.0748319596607385
g__uncultured	Antibiotic	Yes	-1.90378697062034	0.767804459676973	273	107	0.0199857608414889	0.0782574972708903
g__.Ruminococcus._gauvreauii_group	Antibiotic	Yes	-1.16430298295805	0.489006216744921	273	76	0.0248569922359279	0.0920629342071402
g__Pelistega	Antibiotic	Yes	-0.5685763276115	0.239284311876514	273	62	0.0251781251308131	0.0927425671752787
g__Corynebacterium	Antibiotic	Yes	1.39689314794354	0.592224031298262	273	130	0.0261440524363781	0.0954698544025041
g__Gastranaerophilales	Antibiotic	Yes	-2.02814544346736	0.873290986869799	273	109	0.0283146282098489	0.100571083805474
g__Lactococcus	Antibiotic	Yes	0.460953907281742	0.198591383973866	273	56	0.0283017756944378	0.100571083805474
Unassigned.24	Antibiotic	Yes	0.375847046894072	0.164854661745398	273	43	0.0310943930215496	0.107793895808039
Unassigned.58	Antibiotic	Yes	1.01748530647129	0.446201200950201	273	267	0.0310200367927694	0.107793895808039
g__Candidatus_Soleaferrea	Antibiotic	Yes	-0.560882022180792	0.254130713658769	273	35	0.0365554857326243	0.120614546833532
g__Akkermansia	Antibiotic	Yes	-1.0318952023517	0.483893169293609	273	71	0.0425167238029229	0.136137292965024
g__uncultured.30	Antibiotic	Yes	-0.457893792805985	0.222639084869931	273	54	0.0498866482111035	0.154779576788627
g__Olsenella	Antibiotic	Yes	-2.32333710535115	1.15021442857017	273	214	0.0538425172924634	0.164308151361978
g__Clostridia_vadinBB60_group	Antibiotic	Yes	-0.858312583793176	0.424893875648304	273	43	0.0537892112090733	0.164308151361978
g__Sharpea	Antibiotic	Yes	-1.59383373909681	0.791779469468731	273	176	0.0546526656554532	0.165102785388711
g__Succinivibrio	Antibiotic	Yes	-1.79339900759531	0.92522362067941	273	151	0.0635191496534501	0.18253023904018
g__Butyricicoccus	Antibiotic	Yes	-0.886152927549665	0.458705246355321	273	82	0.0643766696166123	0.184338481281048
g__Alloprevotella	Antibiotic	Yes	-1.5142528911516	0.785342645656209	273	220	0.0646972736665578	0.184849353333022
g__Dialister	Antibiotic	Yes	-0.846102580837441	0.441895461068726	273	31	0.0667113625169247	0.188942856801748
g__Rikenellaceae_RC9_gut_group	Antibiotic	Yes	-1.09750758416699	0.574401380578967	273	49	0.0678186798816176	0.191245735024084
g__Caproiciproducens	Antibiotic	Yes	-0.706182622040426	0.372251722374908	273	44	0.0691244863528991	0.194506130430235
g__Mogibacterium	Antibiotic	Yes	-0.377764088504913	0.20677899004883	273	40	0.0793434823084277	0.215337217120994
g__Phocea	Antibiotic	Yes	-0.843533087957532	0.465459612106814	273	78	0.081487263273816	0.219189642721068
g__UCG.005	Antibiotic	Yes	-1.55311311376766	0.869356218141927	273	102	0.0857218571050096	0.22789041766158
g__Turicibacter	Antibiotic	Yes	-0.58690372103423	0.332130986634708	273	43	0.088863908793083	0.233379962486885
g__Lachnoclostridium	Antibiotic	Yes	0.531037719277449	0.303773451839976	273	31	0.0923458034679071	0.241063342386103
g__uncultured.31	Antibiotic	Yes	-0.557262907705368	0.327692819934412	273	31	0.101185924884448	0.258696907781094
g__Asteroleplasma	Antibiotic	Yes	-0.841851597541415	0.498383058093622	273	32	0.103092198722936	0.260739024007427
g__Flavonifractor	Antibiotic	Yes	0.93110364621596	0.551010420359549	273	222	0.102965450123895	0.260739024007427
g__Dielma	Antibiotic	Yes	1.20126844391157	0.726606097855315	273	77	0.11027095385411	0.272562379008496
Unassigned.53	Antibiotic	Yes	-0.683995067966393	0.413884609473424	273	43	0.110702258551143	0.272562379008496
g__Methanobrevibacter	Antibiotic	Yes	0.396785256715974	0.242132189176581	273	42	0.113327240168899	0.274212019204989
g__Lactobacillus	Antibiotic	Yes	-1.33446659199907	0.837959070700778	273	219	0.123392567624022	0.29059843824498
g__Prevotella_7	Antibiotic	Yes	-1.04759566809311	0.660544335902839	273	38	0.12506379695991	0.292942227113304
g__Libanicoccus	Antibiotic	Yes	-0.359533180655351	0.246010001418264	273	59	0.15607195109292	0.340425396679187
g__Eubacterium	Antibiotic	Yes	0.785200854235825	0.539813916420424	273	183	0.157669078141362	0.341616335972952
g__Butyricimonas	Antibiotic	Yes	-0.9878786470602	0.685725454781845	273	126	0.161812134534711	0.34712174075103
g__Phascolarctobacterium	Antibiotic	Yes	0.239954080368398	0.167847295086345	273	271	0.165212285552152	0.352669903477501
g__Prevotellaceae_Ga6A1_group	Antibiotic	Yes	-1.03023568020773	0.733150013167684	273	39	0.171762973444249	0.362486794606369
g__Anaerofilum	Antibiotic	Yes	-0.620654416802147	0.483632633595476	273	62	0.2107616145127	0.423530815889115
g__Incertae_Sedis	Antibiotic	Yes	-0.567211098784484	0.463342031764198	273	220	0.231760244083111	0.450739070255515
g__Holdemania	Antibiotic	Yes	0.541054167569939	0.442404461130626	273	116	0.232303982362458	0.450739070255515
Unassigned	Antibiotic	Yes	-0.429945728301043	0.371625612439925	273	72	0.257861150098806	0.47888499304064
g__Fusicatenibacter	Antibiotic	Yes	-0.614651381786153	0.539944733114487	273	96	0.265280796238733	0.49196153368096
g__Holdemanella	Antibiotic	Yes	-0.751000488537741	0.662645606910151	273	82	0.267393352858498	0.494468504574747
g__Lachnospiraceae_UCG.010	Antibiotic	Yes	-0.350745305889421	0.34358286651792	273	53	0.316702986269556	0.55384565807641
Unassigned.40	Antibiotic	Yes	-0.347618359883205	0.370353558884712	273	30	0.356744136892953	0.600374626582718
g__Enterococcus	Antibiotic	Yes	0.578054788659348	0.626382317492517	273	237	0.364666057351061	0.608859000126768
g__Syntrophococcus	Antibiotic	Yes	-0.464582570407758	0.503082706987059	273	59	0.364322037304005	0.608859000126768
g__Eisenbergiella	Antibiotic	Yes	0.116963522535867	0.152668459885871	273	29	0.450978624181135	0.700444697055526
g__Faecalicoccus	Antibiotic	Yes	0.365260384574219	0.478671207470216	273	228	0.452309343413462	0.700782452414308
g__Romboutsia	Antibiotic	Yes	0.558283859132605	0.736162299088142	273	197	0.455020713860826	0.701157146183388
g__Atopobium	Antibiotic	Yes	-0.448366449917851	0.596774895812372	273	41	0.459237267666202	0.704019396186394
g__Limosilactobacillus	Antibiotic	Yes	-0.505865505220014	0.695041362891927	273	137	0.473201980571331	0.717809305417421
g__Veillonella	Antibiotic	Yes	-0.154046005596015	0.21799054558469	273	31	0.486338729016439	0.726713043357897
g__Helicobacter	Antibiotic	Yes	0.188876872297362	0.291158910833014	273	75	0.522277523524218	0.762021078093696
g__Family_XIII_AD3011_group	Antibiotic	Yes	-0.207031796960434	0.352177055597613	273	57	0.561741795775035	0.792043746754388
Unassigned.5	Antibiotic	Yes	0.159881395453063	0.360936294443192	273	61	0.661410887142689	0.862614858638315
g__Streptococcus	Antibiotic	Yes	0.213745835076235	0.49857057366612	273	273	0.671667777292859	0.862614858638315
Unassigned.55	Antibiotic	Yes	-0.18121957698299	0.419966566494729	273	262	0.669643422910739	0.862614858638315
g__Bacteroides	Antibiotic	Yes	0.15815878377714	0.37663111951146	273	272	0.677952320038542	0.866204519328784
g__Christensenellaceae_R.7_group	Antibiotic	Yes	-0.268947208331566	0.673950491126737	273	120	0.693137115483763	0.875821331131754
g__Blautia	Antibiotic	Yes	-0.15627755825341	0.392823746482999	273	272	0.694046122100662	0.875821331131754
g__Parabacteroides	Antibiotic	Yes	0.270868325510138	0.739974031639745	273	247	0.717293999613912	0.888078285236273
g__UBA1819	Antibiotic	Yes	-0.173592971149633	0.476792139001887	273	114	0.718737061204297	0.888522310984257
g__Erysipelotrichaceae_UCG.009	Antibiotic	Yes	0.0844229958122473	0.263128553930238	273	31	0.750933808827861	0.90046602350586
g__Colidextribacter	Antibiotic	Yes	-0.169143647108586	0.668272710865401	273	212	0.802173645427832	0.91871113538021
g__Sellimonas	Antibiotic	Yes	0.0842575733503923	0.333390042158224	273	31	0.802467508722222	0.91871113538021
g__Actinomyces	Antibiotic	Yes	-0.126069621345806	0.60694720977157	273	214	0.837073855180772	0.938929153347294
g__Ruminococcus	Antibiotic	Yes	0.0573042195734821	0.311036520474488	273	59	0.855258586434132	0.94509464257771
g__Collinsella	Antibiotic	Yes	0.0439053369118357	0.26923719256668	273	272	0.871756979666977	0.953140516036224
g__Erysipelotrichaceae_UCG.003	Antibiotic	Yes	-0.148296601608751	0.987025108089715	273	196	0.881732563492143	0.96001032876029
g__Eggerthella	Antibiotic	Yes	-0.0776996342113207	0.534031125243748	273	158	0.885442236348239	0.962437213421999
g__Coprococcus	Antibiotic	Yes	0.0349361461226429	0.285305366269918	273	37	0.903471490164354	0.972752210896573
g__Fournierella	Antibiotic	Yes	-0.0873669946083661	0.773348858511297	273	225	0.910920409288288	0.973845832298335
g__Oscillospira	Antibiotic	Yes	0.065924922240709	0.597214349908051	273	144	0.912950152556842	0.974413134912886
g__HT002	Antibiotic	Yes	0.0475134569298888	0.852321059411904	273	219	0.95596975077424	0.991720493500829
Unassigned.42	Antibiotic	Yes	0.0117817934331965	0.356573145078833	273	69	0.973898888040573	0.994555030991944
g__Paludicola	Antibiotic	Yes	-0.00815365236858722	0.486268658364589	273	69	0.986751545794008	0.995896539710022
g__Klebsiella	Antibiotic	Yes	0.00549168448238841	0.262514113421165	273	48	0.983467961049914	0.995896539710022
